# Host-specific microbiome and genomic signatures in *Bifidobacterium* reveal co-evolutionary and functional adaptations across diverse animal hosts

**DOI:** 10.1101/2025.01.10.632322

**Authors:** Magdalena Kujawska, David Seki, Lisa Chalklen, Jennifer Malsom, Sara Goatcher, Ioulios Christoforou, Suparna Mitra, Lucy Crouch, Lindsay J Hall

## Abstract

Animal hosts harbour divergent microbiota, including various *Bifidobacterium* species and strains, yet their evolutionary relationships, and functional adaptions remain understudied. By integrating taxonomic, genomic and predicted functional annotations, we uncover how *Bifidobacterium* adapts to host-specific environments, shaped by vertical transmission, dietary influences, and host phylogeny. Our findings reveal that host phylogeny is a major determinant of gut microbiota composition. Distinct microbial networks in mammalian and avian hosts reflect evolutionary adaptations to dietary niches, such as carnivory, and ecological pressures. At a strain-resolved level, we identify strong co-phylogenetic associations between *Bifidobacterium* strains and their hosts, driven by vertical transmission and dietary selection, underscoring the intricate co-evolutionary dynamics between these microbes and their hosts. Functional analyses highlight striking host-specific metabolic adaptations in *Bifidobacterium*, particularly in carbohydrate metabolism and oxidative stress responses. In mammals, we observe an enrichment of glycoside hydrolases (GH) tailored to complex carbohydrate-rich diets, including multi-domain GH13_28 α-amylases featuring diverse carbohydrate-binding modules (CBM25, CBM26, and the novel CBM74). These adaptations emphasise the ecological flexibility of *Bifidobacterium* in breaking down α-linked glucose polysaccharides, such as resistant starch. Together, our study provides new insights into the evolutionary trajectories and ecological plasticity of *Bifidobacterium*, revealing how host phylogeny and dietary ecology drive microbial diversity and function. These findings deepen our understanding of host-microbe co-evolution and the critical role of microbiota in shaping animal health and adaptation.
