## Supplementary Table 1 for "Host-specific microbiome and genomic signatures in *Bifidobacterium* reveal co-evolutionary and functional adaptations across diverse animal hosts"

### Sheet: Supplementary_Table_1
Supplementary Table 1. Metadata of animal faecal samples used for microbiota composition analysis based on the 16S rRNA amplicon sequencing.
Faecal sample ID	Country	Animal	Class	Order	Scientific name
Z1	Banham Zoo UK	Alpaca	Mammalia	Artiodactyla	Vicugna pacos
Z11	Banham Zoo UK	Red bellied lemur	Mammalia	Primates	Eulemur rubriventer
Z12	Banham Zoo UK	Maned wolf	Mammalia	Carnivora	Chrysocyon brachyurus
Z13	Banham Zoo UK	Alpaca	Mammalia	Artiodactyla	Vicugna pacos
Z14	Banham Zoo UK	Azara's agouti	Mammalia	Rodentia	Dasyprocta azarae
Z15	Banham Zoo UK	Red kangaroo	Mammalia	Marsupialia	Osphranter rufus
Z16	Banham Zoo UK	Cotton top tamarin	Mammalia	Primates	Saguinus oedipus
Z18	Banham Zoo UK	Chilean pudu	Mammalia	Artiodactyla	Pudu sp.
Z19	Banham Zoo UK	Red footed tortoise	Reptilia	Testudines	Chelonoidis carbonaria
Z190	Banham Zoo UK	Four-toed hedgehog	Mammalia	Eulipotyphla	Atelerix albiventris
Z191	Banham Zoo UK	Rabbits	Mammalia	Lagomorpha	Oryctolagus cuniculus
Z193	Banham Zoo UK	Marmoset	Mammalia	Primates	Callithrix jacchus
Z194	Banham Zoo UK	European brown bear	Mammalia	Carnivora	Ursus arctos arctos
Z195	Banham Zoo UK	European brown bear	Mammalia	Carnivora	Ursus arctos arctos
Z196	Banham Zoo UK	Roborovski hamster	Mammalia	Rodentia	Phodopus roborovskii
Z197	Banham Zoo UK	Giant anteater	Mammalia	Pilosa	Myrmecophaga tridactyla
Z199	Banham Zoo UK	Black lemur	Mammalia	Primates	Eulemur macaco
Z2	Banham Zoo UK	Alpaca	Mammalia	Artiodactyla	Vicugna pacos
Z20	Banham Zoo UK	Red panda	Mammalia	Carnivora	Ailurus fulgens
Z200	Banham Zoo UK	Kune kune pig	Mammalia	Artiodactyla	Sus scrofa domesticus
Z201	Banham Zoo UK	African lion	Mammalia	Carnivora	Panthera leo
Z202	Banham Zoo UK	Spider monkey	Mammalia	Primates	Ateles sp.
Z203	Banham Zoo UK	Spiny mice	Mammalia	Rodentia	Acomys cilicicus
Z204	Banham Zoo UK	Vervet monkey	Mammalia	Primates	Chlorocebus aethiops
Z205	Banham Zoo UK	Bushbabies	Mammalia	Primates	Galago sp.
Z206	Banham Zoo UK	Siamang	Mammalia	Primates	Symphalangus syndactylus
Z207	Banham Zoo UK	Emperor tamarin	Mammalia	Primates	Saguinus imperator
Z208	Banham Zoo UK	Snow leopard	Mammalia	Carnivora	Panthera uncia
Z209	Banham Zoo UK	Crested porcupine	Mammalia	Rodentia	Hystrix cristata
Z210	Banham Zoo UK	Colobus monkey	Mammalia	Primates	Colobus sp.
Z212	Banham Zoo UK	Sitatunga	Mammalia	Artiodactyla	Tragelaphus spekii gratus
Z213	Banham Zoo UK	Brush-tailed porcupine	Mammalia	Rodentia	Atherurus africanus
Z214	Banham Zoo UK	Giant anteater	Mammalia	Pilosa	Myrmecophaga tridactyla
Z215	Banham Zoo UK	Marmoset	Mammalia	Primates	Callithrix jacchus
Z216	Banham Zoo UK	European brown bear	Mammalia	Carnivora	Ursus arctos arctos
Z217	Banham Zoo UK	European brown bear	Mammalia	Carnivora	Ursus arctos arctos
Z218	Banham Zoo UK	Blue-eyed black lemur	Mammalia	Primates	Eulemur flavifrons
Z22	Banham Zoo UK	Colobus monkey	Mammalia	Primates	Colobus sp.
Z220	Banham Zoo UK	Blue-eyed black lemur	Mammalia	Primates	Eulemur flavifrons
Z221	Banham Zoo UK	Blue-eyed black lemur	Mammalia	Primates	Eulemur flavifrons
Z222	Banham Zoo UK	Sahamalaza sportive lemur	Mammalia	Primates	Lepilemur sahamalazensis
Z223	Banham Zoo UK	Sahamalaza sportive lemur	Mammalia	Primates	Lepilemur sahamalazensis
Z224	Banham Zoo UK	Sahamalaza sportive lemur	Mammalia	Primates	Lepilemur sahamalazensis
Z225	Banham Zoo UK	Sahamalaza sportive lemur	Mammalia	Primates	Lepilemur sahamalazensis
Z229	Banham Zoo UK	Humbolt penguin	Aves	Sphenisciformes	Spheniscus humboldti
Z23	Banham Zoo UK	Short clawed otter	Mammalia	Carnivora	Aonyx cinerea
Z232	Banham Zoo UK	Green sea turtle	Reptilia	Testudines	Chelonia mydas
Z234	Banham Zoo UK	Polar bear	Mammalia	Carnivora	Ursus maritimus
Z235	Banham Zoo UK	Polar bear	Mammalia	Carnivora	Ursus maritimus
Z236A	Banham Zoo UK	Blue-eyed black lemur	Mammalia	Primates	Eulemur flavifrons
Z236B	Banham Zoo UK	Blue-eyed black lemur	Mammalia	Primates	Eulemur flavifrons
Z237A	Banham Zoo UK	Ring-tailed lemur	Mammalia	Primates	Lemur catta
Z237B	Banham Zoo UK	Ring-tailed lemur	Mammalia	Primates	Lemur catta
Z238	Banham Zoo UK	Red ruffed lemur	Mammalia	Primates	Varecia rubra
Z239A	Banham Zoo UK	Crowned lemur	Mammalia	Primates	Eulemur coronatus
Z239B	Banham Zoo UK	Crowned lemur	Mammalia	Primates	Eulemur coronatus
Z240A	Banham Zoo UK	Mongoose lemur	Mammalia	Primates	Eulemur mongoz
Z240B	Banham Zoo UK	Mongoose lemur	Mammalia	Primates	Eulemur mongoz
Z241	Banham Zoo UK	Azara's agouti	Mammalia	Rodentia	Dasyprocta azarae
Z242	Banham Zoo UK	Egyptian fruit bat	Mammalia	Chiroptera	Rousettus aegyptiacus
Z243	Banham Zoo UK	Ocelot	Mammalia	Carnivora	Leopardus pardalis
Z244	Banham Zoo UK	Black howler monkey	Mammalia	Primates	Alouatta caraya
Z245	Banham Zoo UK	Goeldi's marmoset	Mammalia	Primates	Callimico goeldii
Z246	Banham Zoo UK	Kune kune pig	Mammalia	Artiodactyla	Sus scrofa domesticus
Z247	Banham Zoo UK	Sri lankan leopard	Mammalia	Carnivora	Panthera pardus kotiya
Z248	Banham Zoo UK	Rabbits	Mammalia	Lagomorpha	Oryctolagus cuniculus
Z250	Banham Zoo UK	Four-toed hedgehog	Mammalia	Eulipotyphla	Atelerix albiventris
Z255	Banham Zoo UK	Stick insect	Insecta	Phasmatodea	Phryganistria heusii yentuensis
Z256	Banham Zoo UK	Brush-tailed porcupine	Mammalia	Rodentia	Atherurus africanus
Z257	Banham Zoo UK	Water buffalo	Mammalia	Artiodactyla	Bubalus bubalis
Z259	Banham Zoo UK	King colobus	Mammalia	Primates	Colobus polykomos
Z26	Banham Zoo UK	Bamboas lemur	Mammalia	Primates	Hapalemur aureus
Z260	Banham Zoo UK	Senegal bushbaby	Mammalia	Primates	Galago senegalensis
Z261	Banham Zoo UK	Crested porcupine	Mammalia	Rodentia	Hystrix cristata
Z262	Banham Zoo UK	Rabbits	Mammalia	Lagomorpha	Oryctolagus cuniculus
Z263	Banham Zoo UK	Somali black headed sheep	Mammalia	Artiodactyla	Ovis aries
Z264	Banham Zoo UK	African lion	Mammalia	Carnivora	Panthera leo
Z265	Banham Zoo UK	Golden-bellied mangabey	Mammalia	Primates	Cercocebus chrysogaster
Z268	Banham Zoo UK	Ostrich	Aves	Struthioniformes	Struthio camelus
Z269	Banham Zoo UK	Eastern bongo	Mammalia	Artiodactyla	Tragelaphus eurycerus isaaci
Z27	Banham Zoo UK	Prarie dogs	Mammalia	Rodentia	Cynomys sp.
Z271	Banham Zoo UK	Madagascan hissing cockroach	Insecta	Blattodea	Gromphadorhina portentosa
Z272	Banham Zoo UK	African pancake tortoise	Reptilia	Testudines	Malacochersus tornieri
Z273	Banham Zoo UK	Royal python	Reptilia	Squamata	Python regius
Z274	Banham Zoo UK	Dabb lizard	Reptilia	Squamata	Uromastyx acanthurina
Z275	Banham Zoo UK	Ocelot	Mammalia	Carnivora	Leopardus pardalis
Z276	Banham Zoo UK	Egyptian fruit bat	Mammalia	Chiroptera	Rousettus aegyptiacus
Z277A	Banham Zoo UK	Blue-eyed black lemur	Mammalia	Primates	Eulemur flavifrons
Z277B	Banham Zoo UK	Blue-eyed black lemur	Mammalia	Primates	Eulemur flavifrons
Z278	Banham Zoo UK	White faced tree duck	Aves	Anseriformes	Dendrocygna viduata
Z279	Banham Zoo UK	Vasa parrot	Aves	Psittaciformes	Coracopsis vasa
Z28	Banham Zoo UK	Red breasted goose	Aves	Anseriformes	Branta ruficollis
Z281	Banham Zoo UK	Egyptian vulture	Aves	Accipitriformes	Neophron percnopterus
Z282	Banham Zoo UK	African grey parrot	Aves	Psittaciformes	Psittacus erithacus erithacus
Z283	Banham Zoo UK	Pygmy goat	Mammalia	Artiodactyla	Capra hircus
Z284	Banham Zoo UK	Stick insect	Insecta	Phasmatodea	Phryganistria heusii yentuensis
Z285	Banham Zoo UK	Sinaloan milksnake	Reptilia	Squamata	Lampropeltis triangulum sinaloae
Z288	Banham Zoo UK	Pygmy hedgehog	Mammalia	Eulipotyphla	Atelerix sp.
Z289	Banham Zoo UK	Grey peacock pheasant	Aves	Galliformes	Polyplectron bicalcaratum
Z29	Banham Zoo UK	Large hairy armadillo	Mammalia	Edentata	Chaetophractus villosus
Z290	Banham Zoo UK	Emu	Aves	Casuariiformes	Dromaius novaehollandiae
Z291	Banham Zoo UK	Pygmy donkey	Mammalia	Perissodactyla	Equus asinus
Z292	Banham Zoo UK	Helmeted currasow	Aves	Galliformes	Pauxi pauxi
Z293	Banham Zoo UK	Temminck's tragopan	Aves	Galliformes	Tragopan temminckii
Z294	Banham Zoo UK	Trumpeter hornbill	Aves	Bucerotiformes	Bycanistes bucinator
Z295	Banham Zoo UK	Pygmy goat	Mammalia	Artiodactyla	Capra hircus
Z296	Banham Zoo UK	Mix Ducorp's and sulphur-crested cockatoo	Aves	Psittaciformes	Cacatua ducorpsi and Cacatua galerita
Z297	Banham Zoo UK	Red-crested turaco	Aves	Musophagiformes	Tauraco erythrolophus
Z30	Banham Zoo UK	Meerkat	Mammalia	Carnivora	Suricata suricatta
Z302	Banham Zoo UK	Ural owl	Aves	Strigiformes	Strix uralensis
Z303	Banham Zoo UK	African wood owl	Aves	Strigiformes	Strix woodfordii
Z304	Banham Zoo UK	Rufous legged owl	Aves	Strigiformes	Strix rufipes
Z305	Banham Zoo UK	Milky eagle owl	Aves	Strigiformes	Bubo lacteus
Z306	Banham Zoo UK	Great grey owl	Aves	Strigiformes	Strix nebulosa
Z307	Banham Zoo UK	Black headed weaver	Aves	Passeriformes	Ploceus melanocephalus
Z308	Banham Zoo UK	Brown wood owl	Aves	Strigiformes	Strix leptogrammica
Z309	Banham Zoo UK	Saker falcon	Aves	Falconiformes	Falco cherrug
Z31	Banham Zoo UK	Geoffroy's cat	Mammalia	Carnivora	Leopardus geoffroyi
Z310	Banham Zoo UK	Spectacled owl	Aves	Strigiformes	Pulsatrix perspicillata
Z311	Banham Zoo UK	White faced owl	Aves	Strigiformes	Ptilopsis leucotis
Z312	Banham Zoo UK	Somali wild ass	Mammalia	Perissodactyla	Equus africanus somaliensis
Z313	Banham Zoo UK	Snowy owl	Aves	Strigiformes	Bubo scandiacus
Z314	Banham Zoo UK	Sloth	Mammalia	Pilosa	Bradypus torquatus
Z315	Banham Zoo UK	Boobook owl	Aves	Strigiformes	Ninox boobook
Z316	Banham Zoo UK	Fossa	Mammalia	Carnivora	Cryptoprocta ferox
Z317	Banham Zoo UK	New Guinea stick insect	Insecta	Phasmatodea	Eurycantha calcarata
Z32	Banham Zoo UK	Sika deer	Mammalia	Artiodactyla	Cervus nippon
Z320	Banham Zoo UK	Brown house cricket	Insecta	Orthoptera	Acheta domesticus
Z321	Banham Zoo UK	Black cheeked lovebirds	Aves	Psittaciformes	Agapornis nigrigenis
Z322	Banham Zoo UK	Common boa	Reptilia	Squamata	Boa constrictor
Z323	Banham Zoo UK	Corn snake	Reptilia	Squamata	Pantherophis guttatus
Z324	Banham Zoo UK	Harris's hawk	Aves	Accipitriformes	Parabuteo unicinctus
Z325	Banham Zoo UK	Galah cockatoo	Aves	Psittaciformes	Eolophus roseicapilla
Z326	Banham Zoo UK	Royal python	Reptilia	Squamata	Python regius
Z327	Banham Zoo UK	Indian stick insect	Insecta	Phasmatodea	Carausius morosus
Z328	Banham Zoo UK	Blue and yellow macaw	Aves	Psittaciformes	Ara ararauna
Z329	Banham Zoo UK	Rhino iguana	Reptilia	Squamata	Cyclura cornuta
Z33	Banham Zoo UK	Giraffe	Mammalia	Artiodactyla	Giraffa sp.
Z330	Banham Zoo UK	Peregrine falcon	Aves	Falconiformes	Falco peregrinus
Z331	Banham Zoo UK	African harrier hawk	Aves	Accipitriformes	Polyboroides typus
Z332	Banham Zoo UK	Kookaburra	Aves	Coraciiformes	Dacelo sp.
Z333	Banham Zoo UK	Sun conure	Aves	Psittaciformes	Aratinga solstitialis
Z334	Banham Zoo UK	White cheeked turaco	Aves	Musophagiformes	Tauraco leucotis
Z335	Banham Zoo UK	European eagle owl	Aves	Strigiformes	Bubo bubo
Z336	Banham Zoo UK	Barn owl	Aves	Strigiformes	Tyto alba
Z337	Banham Zoo UK	Shetland pony	Mammalia	Perissodactyla	Equus ferus caballus
Z34	Banham Zoo UK	Dwarf mongoose	Mammalia	Carnivora	Helogale parvula
Z349	Pafos Zoo Cyprus	Emu	Aves	Casuariiformes	Dromaius novaehollandiae
Z35	Banham Zoo UK	Black and white ruffed lemur	Mammalia	Primates	Varecia variegata
Z351	Pafos Zoo Cyprus	Victoria crowned pigeon	Aves	Columbiformes	Goura victoria
Z352	Pafos Zoo Cyprus	Galah cockatoo	Aves	Psittaciformes	Eolophus roseicapilla
Z354	Pafos Zoo Cyprus	Trumpeter hornbill	Aves	Bucerotiformes	Bycanistes bucinator
Z355	Pafos Zoo Cyprus	Black-necked swan	Aves	Anseriformes	Cygnus melancoryphus
Z356	Pafos Zoo Cyprus	Scarlet ibis	Aves	Pelecaniformes	Eudocimus ruber
Z357	Pafos Zoo Cyprus	Great grey owl	Aves	Strigiformes	Strix nebulosa
Z358	Pafos Zoo Cyprus	Kookaburra	Aves	Coraciiformes	Dacelo sp.
Z359	Pafos Zoo Cyprus	Bald eagle	Aves	Accipitriformes	Haliaeetus leucocephalus
Z36	Banham Zoo UK	African penguin	Aves	Sphenisciformes	Spheniscus demersus
Z360	Pafos Zoo Cyprus	Ostrich	Aves	Struthioniformes	Struthio camelus
Z361	Pafos Zoo Cyprus	Grey peacock pheasant	Aves	Galliformes	Polyplectron bicalcaratum
Z362	Pafos Zoo Cyprus	Red-crested turaco	Aves	Musophagiformes	Tauraco erythrolophus
Z363	Pafos Zoo Cyprus	Blue and yellow macaw	Aves	Psittaciformes	Ara ararauna
Z364	Pafos Zoo Cyprus	Humbolt penguin	Aves	Sphenisciformes	Spheniscus humboldti
Z365	Pafos Zoo Cyprus	Sun conure	Aves	Psittaciformes	Aratinga solstitialis
Z368	Pafos Zoo Cyprus	Leopard gecko	Reptilia	Squamata	Eublepharis macularius
Z369	Pafos Zoo Cyprus	White cheeked turaco	Aves	Musophagiformes	Tauraco leucotis
Z37	Banham Zoo UK	Bald eagle	Aves	Accipitriformes	Haliaeetus leucocephalus
Z370	Pafos Zoo Cyprus	Royal python	Reptilia	Squamata	Python regius
Z372	Pafos Zoo Cyprus	Common boa	Reptilia	Squamata	Boa constrictor
Z375	Pafos Zoo Cyprus	East African grey crowned crane	Aves	Gruiformes	Balearica regulorum gibbericeps
Z376	Pafos Zoo Cyprus	Sinaloan milksnake	Reptilia	Squamata	Lampropeltis triangulum sinaloae
Z38	Banham Zoo UK	Central bearded dragon	Reptilia	Squamata	Pogona vitticeps
Z39	Banham Zoo UK	Dwarf mongoose	Mammalia	Carnivora	Helogale parvula
Z4	Banham Zoo UK	Alpaca	Mammalia	Artiodactyla	Vicugna pacos
Z40	Banham Zoo UK	Red footed tortoise	Reptilia	Testudines	Chelonoidis carbonaria
Z42	Banham Zoo UK	Sika deer	Mammalia	Artiodactyla	Cervus nippon
Z43	Banham Zoo UK	Red panda	Mammalia	Carnivora	Ailurus fulgens
Z45	Banham Zoo UK	Colobus monkey	Mammalia	Primates	Colobus sp.
Z48	Banham Zoo UK	Red kangaroo	Mammalia	Marsupialia	Osphranter rufus
Z49	Banham Zoo UK	Bamboas lemur	Mammalia	Primates	Hapalemur aureus
Z5	Banham Zoo UK	Alpaca	Mammalia	Artiodactyla	Vicugna pacos
Z52	Banham Zoo UK	Soay sheep	Mammalia	Artiodactyla	Ovis aries
Z53	Banham Zoo UK	Meerkat	Mammalia	Carnivora	Suricata suricatta
Z57	Banham Zoo UK	African penguin	Aves	Sphenisciformes	Spheniscus demersus
Z6	Banham Zoo UK	Central bearded dragon	Reptilia	Squamata	Pogona vitticeps
Z61	Banham Zoo UK	Chilean pudu	Mammalia	Artiodactyla	Pudu sp.
Z62	Banham Zoo UK	Maned wolf	Mammalia	Carnivora	Chrysocyon brachyurus
Z64	Banham Zoo UK	Giraffe	Mammalia	Artiodactyla	Giraffa sp.
Z66	Banham Zoo UK	Large hairy armadillo	Mammalia	Edentata	Chaetophractus villosus
Z67	Banham Zoo UK	Black and white ruffed lemur	Mammalia	Primates	Varecia variegata
Z68	Banham Zoo UK	Red bellied lemur	Mammalia	Primates	Eulemur rubriventer
Z69	Banham Zoo UK	Geoffroy's marmoset	Mammalia	Primates	Callithrix geoffroyi
Z70	Banham Zoo UK	Grevy's zebra	Mammalia	Perissodactyla	Equus grevyi
Z71	Banham Zoo UK	Siamang	Mammalia	Primates	Symphalangus syndactylus
Z73	Banham Zoo UK	Red ruffed lemur	Mammalia	Primates	Varecia rubra
Z74	Banham Zoo UK	Ring-tailed lemur	Mammalia	Primates	Lemur catta
Z76	Banham Zoo UK	Ocelot	Mammalia	Carnivora	Leopardus pardalis
Z77	Banham Zoo UK	Egyptian fruit bat	Mammalia	Chiroptera	Rousettus aegyptiacus
Z78	Banham Zoo UK	Snow leopard	Mammalia	Carnivora	Panthera uncia
Z79	Banham Zoo UK	Victoria crowned pigeon	Aves	Columbiformes	Goura victoria
Z8	Banham Zoo UK	Giant spiny stick insect	Insecta	Phasmatodea	Eurycantha calcarata
Z80	Banham Zoo UK	Emperor tamarin	Mammalia	Primates	Saguinus imperator
Z81	Banham Zoo UK	Spider monkey	Mammalia	Primates	Ateles sp.
Z82	Banham Zoo UK	Colobus monkey	Mammalia	Primates	Colobus sp.
Z84	Banham Zoo UK	Cotton top tamarin	Mammalia	Primates	Saguinus oedipus
Z85	Banham Zoo UK	Short clawed otter	Mammalia	Carnivora	Aonyx cinerea
Z86	Banham Zoo UK	Meerkat	Mammalia	Carnivora	Suricata suricatta
Z87	Banham Zoo UK	Sika deer	Mammalia	Artiodactyla	Cervus nippon
Z89	Banham Zoo UK	Red kangaroo	Mammalia	Marsupialia	Osphranter rufus
Z9	Banham Zoo UK	Alpaca	Mammalia	Artiodactyla	Vicugna pacos
Z90	Banham Zoo UK	Maned wolf	Mammalia	Carnivora	Chrysocyon brachyurus
Z91	Banham Zoo UK	Bamboas lemur	Mammalia	Primates	Hapalemur aureus
Z92	Banham Zoo UK	Red bellied lemur	Mammalia	Primates	Eulemur rubriventer
Z93	Banham Zoo UK	Red breasted goose	Aves	Anseriformes	Branta ruficollis
Z94	Banham Zoo UK	Red footed tortoise	Reptilia	Testudines	Chelonoidis carbonaria
Z95	Banham Zoo UK	Geoffroy's cat	Mammalia	Carnivora	Leopardus geoffroyi
Z96	Banham Zoo UK	Black and white ruffed lemur	Mammalia	Primates	Varecia variegata
Z97	Banham Zoo UK	Dwarf mongoose	Mammalia	Carnivora	Helogale parvula
Z98	Banham Zoo UK	Red panda	Mammalia	Carnivora	Ailurus fulgens
