## Supplementary Table 5 for "Host-specific microbiome and genomic signatures in *Bifidobacterium* reveal co-evolutionary and functional adaptations across diverse animal hosts"

### Sheet: Supplementary_Table_5
Supplementary Table 5. Results of co-phylogeny signal testing between mammalian and avian hosts and associated bifidobacterium strains ('parafit' function implemented in R package 'ape'). Significance levels were averaged from three independent 'parafit' runs.
Host_scientific_name	Host_class	Strain	Mean P-value from three independent Parafit runs
Alouatta_caraya	Mammalia	LH_429	0.00333333
Ammotragus_lervia	Mammalia	LH_506	0.001
Apodemus_agrarius	Mammalia	B_castoris_LH_967	0.001
Apodemus_agrarius	Mammalia	B_castoris_LH_971	0.001
Apodemus_flavicollis	Mammalia	B_castoris_LH_973	0.001
Apodemus_flavicollis	Mammalia	B_castoris_LH_976	0.001
Apodemus_flavicollis	Mammalia	B_castoris_LH_977	0.001
Apodemus_flavicollis	Mammalia	B_castoris_LH_979	0.001
Apodemus_flavicollis	Mammalia	B_castoris_LH_980	0.001
Apodemus_flavicollis	Mammalia	B_pseudolongum_subsp_globosum_LH_970	0.00166667
Apodemus_flavicollis	Mammalia	B_pseudolongum_subsp_globosum_LH_972	0.002
Apodemus_sylvaticus	Mammalia	B_animalis_subsp_animalis_LH_828	0.00166667
Apodemus_sylvaticus	Mammalia	B_animalis_subsp_animalis_LH_866	0.001
Apodemus_sylvaticus	Mammalia	B_animalis_subsp_animalis_LH_948	0.001
Apodemus_sylvaticus	Mammalia	B_castoris_LH_775	0.001
Apodemus_sylvaticus	Mammalia	B_castoris_LH_805	0.001
Apodemus_sylvaticus	Mammalia	B_castoris_LH_867	0.00166667
Apodemus_sylvaticus	Mammalia	B_castoris_LH_950	0.001
Apodemus_sylvaticus	Mammalia	B_castoris_LH_955	0.001
Ateles_geoffroyi	Mammalia	LH_597	1
Bos_taurus	Mammalia	B_adolescentis_LMG11579	1
Bos_taurus	Mammalia	B_boum_LMG10736	0.996
Bos_taurus	Mammalia	B_choerinum_FMB1	0.001
Bos_taurus	Mammalia	B_merycicum_DSM6492	1
Bos_taurus	Mammalia	B_pseudocatenulatum_1E	1
Bos_taurus	Mammalia	B_pseudolongum_subsp_globosum_102015	0.001
Bos_taurus	Mammalia	B_pseudolongum_subsp_globosum_102017	0.001
Bos_taurus	Mammalia	B_pseudolongum_subsp_globosum_AGR2145	0.001
Bos_taurus	Mammalia	B_pseudolongum_subsp_globosum_LMG11569	0.001
Bos_taurus	Mammalia	B_ruminantium_LMG21811	1
Bradypus_torquatus	Mammalia	B_choloepi_BRDM6	0.011
Bradypus_torquatus	Mammalia	B_dentium_BRD23	0.629
Bradypus_torquatus	Mammalia	B_dentium_BRD24	0.683
Bradypus_torquatus	Mammalia	LH_900	0.743
Callimico_goeldii	Mammalia	B_callimiconis_2028B	0.001
Callimico_goeldii	Mammalia	B_cebidarum_LMG31469	0.001
Callimico_goeldii	Mammalia	B_goeldii_2034B	0.001
Callimico_goeldii	Mammalia	B_moraviense_DSM109958	0.001
Callimico_goeldii	Mammalia	LH_426	0.001
Callimico_goeldii	Mammalia	LH_428	0.001
Callimico_goeldii	Mammalia	LH_724	0.001
Callimico_goeldii	Mammalia	LH_725	0.001
Callithrix_geoffroyi	Mammalia	LH_308	0.001
Callithrix_geoffroyi	Mammalia	LH_309	0.001
Callithrix_geoffroyi	Mammalia	LH_327	0.001
Callithrix_geoffroyi	Mammalia	LH_387	0.001
Callithrix_geoffroyi	Mammalia	LH_389	0.001
Callithrix_geoffroyi	Mammalia	LH_390	0.001
Callithrix_geoffroyi	Mammalia	LH_391	0.001
Callithrix_geoffroyi	Mammalia	LH_452	0.001
Callithrix_geoffroyi	Mammalia	LH_453	0.001
Callithrix_geoffroyi	Mammalia	LH_454	0.001
Callithrix_jacchus	Mammalia	B_aesculapii_DSM26737	0.001
Callithrix_jacchus	Mammalia	B_callitrichos_DSM23973	0.001
Callithrix_jacchus	Mammalia	B_callitrichos_UMA51804	0.001
Callithrix_jacchus	Mammalia	B_callitrichos_UMA51805	0.001
Callithrix_jacchus	Mammalia	B_catulorum_MRM8_19	0.001
Callithrix_jacchus	Mammalia	B_hapali_DSM100202	0.001
Callithrix_jacchus	Mammalia	B_jacchi_MRM93	0.001
Callithrix_jacchus	Mammalia	B_myosotis_DSM100196	0.001
Callithrix_jacchus	Mammalia	B_reuteri_DSM23975	0.001
Callithrix_jacchus	Mammalia	B_tissieri_DSM100201	0.00166667
Callithrix_jacchus	Mammalia	LH_585	0.001
Callithrix_jacchus	Mammalia	LH_710	0.001
Callithrix_jacchus	Mammalia	LH_711	0.001
Camelus_dromedarius	Mammalia	B_pseudolongum_subsp_globosum_1616B	0.001
Canis_lupus	Mammalia	B_animalis_subsp_animalis_2006B	0.00166667
Canis_lupus	Mammalia	B_animalis_subsp_lactis_2007B	0.003
Canis_lupus	Mammalia	B_animalis_subsp_lactis_2011B	0.002
Canis_lupus	Mammalia	B_canis_GSD1FS	0.00166667
Canis_lupus	Mammalia	B_pseudocatenulatum_2013B	1
Canis_lupus	Mammalia	B_pseudocatenulatum_2234B	1
Canis_lupus	Mammalia	B_pseudocatenulatum_2235B	0.999
Canis_lupus	Mammalia	B_pseudocatenulatum_2244B	1
Canis_lupus	Mammalia	B_pseudolongum_subsp_globosum_2000B	0.001
Canis_lupus	Mammalia	B_pseudolongum_subsp_globosum_2001B	0.001
Canis_lupus	Mammalia	B_pseudolongum_subsp_globosum_2002B	0.00166667
Canis_lupus	Mammalia	B_pseudolongum_subsp_globosum_2003B	0.001
Canis_lupus	Mammalia	B_pseudolongum_subsp_globosum_2012B	0.001
Canis_lupus	Mammalia	B_pseudolongum_subsp_globosum_2071B	0.001
Canis_lupus	Mammalia	B_pseudolongum_subsp_pseudolongum_2054B	0.001
Canis_lupus	Mammalia	B_pullorum_subsp_gallinarum_CACC514	1
Capra_hircus	Mammalia	B_pseudolongum_subsp_globosum_112206	0.001
Capra_hircus	Mammalia	B_pseudolongum_subsp_globosum_1780B	0.001
Capra_hircus	Mammalia	B_pseudolongum_subsp_globosum_22506	0.001
Capra_hircus	Mammalia	B_pseudolongum_subsp_globosum_22511	0.001
Capreolus_capreolus	Mammalia	B_pseudolongum_subsp_globosum_1791B	0.001
Castor_fiber	Mammalia	B_animalis_subsp_animalis_2022B	0.00366667
Castor_fiber	Mammalia	B_castoris_2020B	0.003
Cavia_porcellus	Mammalia	B_animalis_subsp_animalis_MCC1489	0.002
Cebuella_pygmaea	Mammalia	B_callimiconis_CP1	0.001
Cebuella_pygmaea	Mammalia	B_felsineum_CP4	0.001
Cebuella_pygmaea	Mammalia	B_margollesii_Uis1B	0.00166667
Cebuella_pygmaea	Mammalia	B_parmae_Uis4E	0.001
Cebuella_pygmaea	Mammalia	B_vespertilionis_CP3	0.001
Cebuella_pygmaea	Mammalia	LH_436	0.001
Cebuella_pygmaea	Mammalia	LH_437	0.001
Cebuella_pygmaea	Mammalia	LH_461	0.001
Cebuella_pygmaea	Mammalia	LH_463	0.001
Cercocebus_chrysogaster	Mammalia	LH_741	0.003
Cercocebus_chrysogaster	Mammalia	LH_743	0.003
Chaetophractus_villosus	Mammalia	LH_228	0.005
Chaetophractus_villosus	Mammalia	LH_316	1
Chaetophractus_villosus	Mammalia	LH_406	0.008
Chlorocebus_pygerythrus	Mammalia	B_animalis_subsp_lactis_1808B	1
Colobus_guereza	Mammalia	B_colobi_DSM112552	0.001
Cricetus_cricetus	Mammalia	B_criceti_Ham19E	0.00166667
Cricetus_cricetus	Mammalia	B_pseudolongum_subsp_globosum_1520B	0.001
Cricetus_cricetus	Mammalia	B_pseudolongum_subsp_globosum_1524B	0.00166667
Cricetus_cricetus	Mammalia	B_tsurumiense_JCM13495	1
Dasyprocta_azarae	Mammalia	LH_418	0.00166667
Dasyprocta_azarae	Mammalia	LH_470	0.001
Dasyprocta_azarae	Mammalia	LH_521	0.00166667
Dasyprocta_azarae	Mammalia	LH_605	0.00166667
Dasyprocta_azarae	Mammalia	LH_716	0.00166667
Dasyprocta_azarae	Mammalia	LH_717	0.002
Dasyprocta_azarae	Mammalia	LH_718	0.002
Dolichotis_patagonum	Mammalia	B_dolichotidis_2036B	0.001
Dolichotis_patagonum	Mammalia	B_pseudolongum_subsp_globosum_2089B	0.002
Equus_asinus	Mammalia	B_pseudolongum_subsp_globosum_1565B	0.003
Equus_caballus	Mammalia	B_pseudolongum_subsp_globosum_1577B	0.001
Erethizon_dorsatum	Mammalia	B_pseudolongum_subsp_globosum_2114B	0.001
Erethizon_dorsatum	Mammalia	B_pseudolongum_subsp_globosum_2115B	0.002
Erythrocebus_patas	Mammalia	B_erythrocebi_DSM109960	0.001
Eulemur_macaco	Mammalia	B_eulemuris_DSM100216	0.006
Eulemur_macaco	Mammalia	LH_558	0.008
Felis_catus	Mammalia	B_pseudocatenulatum_2241B	0.998
Galago_senegalensis	Mammalia	LH_598	0.009
Galago_senegalensis	Mammalia	LH_730	0.005
Giraffa_camelopardalis	Mammalia	B_pseudolongum_subsp_globosum_1747B	0.001
Gorilla_gorilla	Mammalia	B_moukalabense_DSM27321	0.002
Gorilla_gorilla	Mammalia	B_moukalabense_GB62	0.00166667
Gorilla_gorilla	Mammalia	B_moukalabense_GB65	0.002
Hippopotamus_amphibius	Mammalia	B_pseudolongum_subsp_globosum_1678B	0.001
Hippopotamus_amphibius	Mammalia	B_pseudolongum_subsp_globosum_2029B	0.001
Hippopotamus_amphibius	Mammalia	B_pseudolongum_subsp_globosum_2072B	0.001
Hippopotamus_amphibius	Mammalia	B_pseudolongum_subsp_globosum_2086B	0.001
Homo_sapiens	Mammalia	B_adolescentis_1892B	0.002
Homo_sapiens	Mammalia	B_adolescentis_ATCC15703	0.002
Homo_sapiens	Mammalia	B_adolescentis_P2P3	0.002
Homo_sapiens	Mammalia	B_angulatum_DSM20098	0.001
Homo_sapiens	Mammalia	B_angulatum_GT102	0.001
Homo_sapiens	Mammalia	B_animalis_subsp_animalis_CNCMI_4602	1
Homo_sapiens	Mammalia	B_animalis_subsp_lactis_KLDS2_0603	1
Homo_sapiens	Mammalia	B_bifidum_BF3	0.001
Homo_sapiens	Mammalia	B_bifidum_IPLA20015	0.001
Homo_sapiens	Mammalia	B_bifidum_PRL2010	0.001
Homo_sapiens	Mammalia	B_bifidum_S6	0.001
Homo_sapiens	Mammalia	B_bifidum_TMC3115	0.001
Homo_sapiens	Mammalia	B_breve_017W439	0.001
Homo_sapiens	Mammalia	B_breve_BR3	0.001
Homo_sapiens	Mammalia	B_breve_DRBB26	0.001
Homo_sapiens	Mammalia	B_breve_DSM20213	0.001
Homo_sapiens	Mammalia	B_breve_JCM7017	0.001
Homo_sapiens	Mammalia	B_breve_LH_21	0.001
Homo_sapiens	Mammalia	B_breve_lw01	0.001
Homo_sapiens	Mammalia	B_breve_MCC0476	0.001
Homo_sapiens	Mammalia	B_breve_N6D12	0.001
Homo_sapiens	Mammalia	B_breve_NRBB49	0.001
Homo_sapiens	Mammalia	B_breve_UCC2003	0.001
Homo_sapiens	Mammalia	B_catenulatum_DSM16992	0.00333333
Homo_sapiens	Mammalia	B_catenulatum_subsp_kashiwanohense_APCKJ1	0.00166667
Homo_sapiens	Mammalia	B_catenulatum_subsp_kashiwanohense_JCM15439	0.003
Homo_sapiens	Mammalia	B_catenulatum_subsp_kashiwanohense_PV20_2	0.003
Homo_sapiens	Mammalia	B_dentium_1893B	0.002
Homo_sapiens	Mammalia	B_dentium_Bd1	0.002
Homo_sapiens	Mammalia	B_gallicum_LMG11596	1
Homo_sapiens	Mammalia	B_longum_subsp_infantis_1888B	0.001
Homo_sapiens	Mammalia	B_longum_subsp_infantis_ATCC15697	0.001
Homo_sapiens	Mammalia	B_longum_subsp_infantis_EK3	0.001
Homo_sapiens	Mammalia	B_longum_subsp_infantis_INF29	0.001
Homo_sapiens	Mammalia	B_longum_subsp_infantis_LH_23	0.001
Homo_sapiens	Mammalia	B_longum_subsp_infantis_LH_664	0.001
Homo_sapiens	Mammalia	B_longum_subsp_infantis_LH_666	0.001
Homo_sapiens	Mammalia	B_longum_subsp_infantis_TPY121	0.001
Homo_sapiens	Mammalia	B_longum_subsp_longum_296B	0.001
Homo_sapiens	Mammalia	B_longum_subsp_longum_BORI	0.001
Homo_sapiens	Mammalia	B_longum_subsp_longum_GT15	0.001
Homo_sapiens	Mammalia	B_longum_subsp_longum_JCM1217	0.001
Homo_sapiens	Mammalia	B_longum_subsp_longum_LH_12	0.001
Homo_sapiens	Mammalia	B_longum_subsp_longum_LH_206	0.001
Homo_sapiens	Mammalia	B_longum_subsp_longum_ZJ1	0.001
Homo_sapiens	Mammalia	B_pseudocatenulatum_12	0.003
Homo_sapiens	Mammalia	B_pseudocatenulatum_1896B	0.00166667
Homo_sapiens	Mammalia	B_pseudocatenulatum_CA_05	0.002
Homo_sapiens	Mammalia	B_pseudocatenulatum_DSM20438	0.00333333
Homo_sapiens	Mammalia	B_pseudocatenulatum_LH_13	0.001
Homo_sapiens	Mammalia	B_pseudocatenulatum_LH_14	0.002
Homo_sapiens	Mammalia	B_pseudocatenulatum_LH_656	0.002
Homo_sapiens	Mammalia	B_pseudocatenulatum_LH_9	0.002
Homo_sapiens	Mammalia	B_pseudolongum_subsp_globosum_AF13_3LB	1
Homo_sapiens	Mammalia	B_pseudolongum_subsp_globosum_PV8-2	1
Homo_sapiens	Mammalia	B_scardovii_JCM12489	0.001
Homo_sapiens	Mammalia	B_thermophilum_RBL67	0.009
Homo_sapiens	Mammalia	LH_34	0.001
Homo_sapiens	Mammalia	LH_36	0.001
Homo_sapiens	Mammalia	LH_72	0.001
Hystrix_cristata	Mammalia	LH_603	0.002
Lama_glama	Mammalia	B_pseudolongum_subsp_globosum_1619B	0.001
Lemur_catta	Mammalia	B_lemurum_DSM28807	0.00766667
Leontopithecus_chrysomelas	Mammalia	B_leontopitheci_LMG31471	0.001
Leontopithecus_chrysomelas	Mammalia	B_simiiventris_DSM112549	0.001
Leontopithecus_chrysomelas	Mammalia	LH_419	0.001
Leontopithecus_chrysomelas	Mammalia	LH_420	0.00166667
Leontopithecus_chrysomelas	Mammalia	LH_421	0.001
Leontopithecus_chrysomelas	Mammalia	LH_423	0.001
Leontopithecus_chrysomelas	Mammalia	LH_424	0.001
Leontopithecus_chrysomelas	Mammalia	LH_447	0.001
Leontopithecus_chrysomelas	Mammalia	LH_466	0.00366667
Lepus_europaeus	Mammalia	B_pseudolongum_subsp_globosum_1805B	0.00633333
Loxodonta_cyclotis	Mammalia	B_moukalabense_EB43	0.755
Loxodonta_cyclotis	Mammalia	B_moukalabense_EB44	0.761
Macaca_sylvanus	Mammalia	B_animalis_subsp_lactis_1802B	1
Mico_argentatus	Mammalia	B_amazonense_DSM112548	0.001
Mico_argentatus	Mammalia	B_miconis_DSM_112551	0.001
Mico_argentatus	Mammalia	B_miconisargentati_DSM112546	0.001
Mico_argentatus	Mammalia	B_pluvialisilvae_DSM112545	0.00166667
Mico_argentatus	Mammalia	B_santillanense_DSM112550	0.001
Mus_musculus	Mammalia	B_pseudolongum_subsp_globosum_2103B	0.00166667
Mus_musculus	Mammalia	B_pseudolongum_subsp_globosum_2105B	0.001
Mus_musculus	Mammalia	B_pseudolongum_subsp_globosum_UMB_MBP_01	0.00166667
Mus_musculus	Mammalia	B_pseudolongum_subsp_globosum_WYJ21_P61	0.00166667
Onychogalea_fraenata	Mammalia	B_pseudolongum_subsp_globosum_1734B	0.002
Oryctolagus_cuniculus	Mammalia	B_animalis_subsp_lactis_ATCC27674	0.007
Oryctolagus_cuniculus	Mammalia	B_cuniculi_LMG10738	0.006
Oryctolagus_cuniculus	Mammalia	B_italicum_Rab10A	0.004
Oryctolagus_cuniculus	Mammalia	B_magnum_LMG11591	0.009
Oryctolagus_cuniculus	Mammalia	B_pullorum_subsp_saeculare_LMG14934	0.999
Osphranter_rufus	Mammalia	B_pseudolongum_subsp_globosum_2009B	0.00333333
Osphranter_rufus	Mammalia	B_pseudolongum_subsp_globosum_2109B	0.00233333
Ovis_aries	Mammalia	B_pseudolongum_subsp_globosum_2019B	0.001
Ovis_aries	Mammalia	B_pseudolongum_subsp_globosum_2083B	0.001
Ovis_aries	Mammalia	B_pseudolongum_subsp_globosum_2098B	0.001
Ovis_aries	Mammalia	B_pseudolongum_subsp_globosum_DSM20092	0.001
Ovis_aries	Mammalia	LH_539	1
Pan_troglodytes	Mammalia	B_animalis_subsp_lactis_1813B	1
Pan_troglodytes	Mammalia	B_moukalabense_CD14	0.003
Pan_troglodytes	Mammalia	B_moukalabense_CD16	0.002
Pan_troglodytes	Mammalia	B_moukalabense_CD33	0.002
Pan_troglodytes	Mammalia	B_panos_DSM109963	0.001
Panthera_tigris	Mammalia	LH_554	0.001
Panthera_uncia	Mammalia	LH_599	0.001
Pithecia_pithecia	Mammalia	LH_450	1
Pongo_abelii	Mammalia	B_pongonis_DSM112547	0.001
Rattus_norvegicus	Mammalia	B_animalis_subsp_animalis_ATCC25527	0.00166667
Rattus_norvegicus	Mammalia	B_animalis_subsp_animalis_ATCC27672	0.001
Rattus_norvegicus	Mammalia	B_animalis_subsp_animalis_MCC0483	0.001
Rattus_norvegicus	Mammalia	B_animalis_subsp_animalis_MCC0499	0.002
Rattus_norvegicus	Mammalia	B_animalis_subsp_animalis_YL2	0.001
Rousettus_aegyptiacus	Mammalia	B_callitrichos_RST27	1
Rousettus_aegyptiacus	Mammalia	B_myosotis_RST17	1
Rousettus_aegyptiacus	Mammalia	B_reuteri_RST19	1
Rousettus_aegyptiacus	Mammalia	B_rousetti_RST9	1
Rousettus_aegyptiacus	Mammalia	B_tissieri_RST11	1
Rousettus_aegyptiacus	Mammalia	B_tissieri_RST7	1
Rousettus_aegyptiacus	Mammalia	B_vespertilionis_RST16	1
Saguinus_bicolor	Mammalia	B_saguinibicoloris_DSM112543	0.001
Saguinus_imperator	Mammalia	B_callitrichidarum_TRI5	0.001
Saguinus_imperator	Mammalia	B_imperatoris_JCM32708	0.001
Saguinus_imperator	Mammalia	B_simiarum_TRI7	0.001
Saguinus_imperator	Mammalia	B_vansinderenii_Tam10B	0.001
Saguinus_imperator	Mammalia	LH_298	0.004
Saguinus_imperator	Mammalia	LH_312	0.001
Saguinus_imperator	Mammalia	LH_384	0.001
Saguinus_imperator	Mammalia	LH_385	0.00166667
Saguinus_imperator	Mammalia	LH_456	0.001
Saguinus_imperator	Mammalia	LH_457	0.001
Saguinus_imperator	Mammalia	LH_458	0.001
Saguinus_imperator	Mammalia	LH_602	0.001
Saguinus_midas	Mammalia	B_biavatii_DSM23969	0.001
Saguinus_midas	Mammalia	B_saguini_DSM23967	0.001
Saguinus_midas	Mammalia	B_stellenboschense_DSM23968	0.001
Saguinus_mystax	Mammalia	B_olomucense_DSM109959	0.001
Saguinus_oedipus	Mammalia	B_aerophilum_TRE17	0.001
Saguinus_oedipus	Mammalia	B_avesanii_TREC	0.001
Saguinus_oedipus	Mammalia	B_felsineum_TREH	0.001
Saguinus_oedipus	Mammalia	B_oedipodis_DSM109957	0.001
Saguinus_oedipus	Mammalia	B_primatium_TRE1	0.001
Saguinus_oedipus	Mammalia	B_ramosum_TREM	0.001
Saguinus_oedipus	Mammalia	B_scaligerum_TRE_D	0.001
Saguinus_oedipus	Mammalia	B_simiarum_SO2	0.001
Saguinus_oedipus	Mammalia	LH_230	0.001
Saguinus_oedipus	Mammalia	LH_274	0.001
Saguinus_oedipus	Mammalia	LH_275	0.00366667
Saguinus_oedipus	Mammalia	LH_276	0.001
Saguinus_oedipus	Mammalia	LH_307	0.001
Saguinus_oedipus	Mammalia	LH_315	0.001
Saguinus_oedipus	Mammalia	LH_413	0.001
Saguinus_oedipus	Mammalia	LH_416	0.001
Saguinus_oedipus	Mammalia	LH_417	0.001
Saimiri_boliviensis	Mammalia	B_samirii_2033B	0.001
Sus_scrofa	Mammalia	B_animalis_subsp_lactis_1528B	0.00166667
Sus_scrofa	Mammalia	B_apri_DSM100238	0.17
Sus_scrofa	Mammalia	B_boum_An918	0.193
Sus_scrofa	Mammalia	B_boum_WCA130P534B	0.213
Sus_scrofa	Mammalia	B_choerinum_LMG10510	0.00166667
Sus_scrofa	Mammalia	B_longum_subsp_suis_LMG21814	1
Sus_scrofa	Mammalia	B_porcinum_DSM17755	0.153
Sus_scrofa	Mammalia	B_pseudolongum_subsp_pseudolongum_1370B	0.001
Sus_scrofa	Mammalia	B_pseudolongum_subsp_pseudolongum_1513B	0.00166667
Sus_scrofa	Mammalia	B_pseudolongum_subsp_pseudolongum_1595B	0.001
Sus_scrofa	Mammalia	B_pseudolongum_subsp_pseudolongum_1604B	0.001
Sus_scrofa	Mammalia	B_pseudolongum_subsp_pseudolongum_1612B	0.001
Sus_scrofa	Mammalia	B_pseudolongum_subsp_pseudolongum_LMG11571	0.001
Sus_scrofa	Mammalia	B_psychraerophilum_DSM22366	1
Sus_scrofa	Mammalia	B_thermophilum_1542B	0.155
Sus_scrofa	Mammalia	B_thermophilum_1543B	0.16
Sus_scrofa	Mammalia	B_thermophilum_BSM130P533C	0.152
Sus_scrofa	Mammalia	B_thermophilum_JCM1207	0.195
Sus_scrofa	Mammalia	B_tsurumiense_BSM380WT2B	1
Sus_scrofa	Mammalia	LH_210	0.001
Sus_scrofa	Mammalia	LH_326	0.001
Sus_scrofa	Mammalia	LH_405	0.002
Sus_scrofa	Mammalia	LH_411	0.001
Sus_scrofa	Mammalia	LH_727	0.158
Sus_scrofa	Mammalia	LH_728	0.16
Tapirus_terrestris	Mammalia	B_pseudolongum_subsp_pseudolongum_1629B	0.001
Thallomys_paedulcus	Mammalia	LH_583	0.001
Thallomys_paedulcus	Mammalia	LH_584	0.001
Tragelaphus_eurycerus	Mammalia	LH_495	0.001
Tragelaphus_spekii	Mammalia	LH_498	0.001
Tragelaphus_spekii	Mammalia	LH_606	0.001
Tragelaphus_spekii	Mammalia	LH_607	0.001
Ursus_arctos	Mammalia	B_pseudolongum_subsp_globosum_1744B	0.001
Ursus_arctos	Mammalia	B_pseudolongum_subsp_globosum_2023B	0.00166667
Vicugna_pacos	Mammalia	B_pseudolongum_subsp_globosum_1655B	0.001
Vulpes_vulpes	Mammalia	B_pseudolongum_subsp_globosum_1770B	0.001
Anas_platyrhynchos	Aves	B_pseudolongum_subsp_globosum_1578B	0.555
Anser_cygnoides	Aves	B_anseris_Goo31D	0.573
Balearica_regulorum	Aves	LH_490	0.021
Balearica_regulorum	Aves	LH_491	0.08
Balearica_regulorum	Aves	LH_543	0.018
Branta_ruficollis	Aves	LH_939	0.723
Bycanistes_bucinator	Aves	LH_Z012	0.118
Columba_livia	Aves	B_pseudolongum_subsp_globosum_1550B	0.768
Columba_livia	Aves	B_pseudolongum_subsp_globosum_2048B	0.77
Coturnix_coturnix	Aves	B_pseudolongum_subsp_globosum_2049B	0.344
Cyanochen_cyanoptera	Aves	LH_512	0.765
Dromaius_novaehollandiae	Aves	LH_810	0.161
Eudocimus_ruber	Aves	LH_449	0.249
Gallus_gallus	Aves	B_animalis_subsp_lactis_ATCC27536	0.312
Gallus_gallus	Aves	B_pseudolongum_subsp_globosum_1511B	0.351
Gallus_gallus	Aves	B_pseudolongum_subsp_globosum_1546B	0.358
Gallus_gallus	Aves	B_pullorum_subsp_gallinarum_LMG11586	0.829
Gallus_gallus	Aves	B_pullorum_subsp_pullorum_LMG21816	0.821
Phasianus_colchicus	Aves	B_animalis_subsp_lactis_1316B	0.312
Phasianus_colchicus	Aves	B_phasiani_DSM112544	0.864
Ptilopsis_leucotis	Aves	LH_898	0.116
Struthio_camelus	Aves	LH_694	0.232
