## Supplementary Table 8 for "Host-specific microbiome and genomic signatures in *Bifidobacterium* reveal co-evolutionary and functional adaptations across diverse animal hosts"

### Sheet: Supplementary_Table_8
Supplementary Table 8. Summary of Carbohydrate active enzyme (CAZyme) distribution in bifidobacterial genomes grouped according to selected host order (Hymenoptera (n = 35), Artiodactyla (n = 58), Carnivora (n = 22), Rodentia (n = 47), Primates (n = 172).
CAZY class	Hymenoptera	Primates	Rodentia	Carnivora	Artiodactyla
CBM13	9	138	1	4	10
CBM16	0	1	0	0	0
CBM2	0	3	0	0	18
CBM20	0	5	0	0	0
CBM22	0	23	0	0	2
CBM23	0	34	38	16	17
CBM25	0	54	122	22	95
CBM26	0	25	1	7	45
CBM32	0	106	0	0	1
CBM35	0	10	0	2	0
CBM41	0	89	67	25	71
CBM46	6	4	1	1	1
CBM48	0	305	83	39	112
CBM50	2	1	7	4	5
CBM51	0	6	0	0	0
CBM6	0	15	0	0	2
CBM61	0	48	0	1	1
CBM66	0	0	0	0	1
CBM67	40	145	0	5	3
CBM71	0	2	0	0	0
CBM74	0	16	18	3	16
CBM9	0	11	0	0	1
CBM91	29	247	71	53	76
CE1	39	140	40	21	51
CE12	0	30	0	0	0
CE15	0	7	0	0	0
CE19	0	8	0	0	0
CE2	1	67	46	15	27
CE20	9	173	66	45	69
CE4	7	153	80	33	94
CE5	0	18	38	15	34
CE8	6	35	0	1	0
CE9	30	217	46	19	21
GH1	56	214	48	18	31
GH10	0	11	0	0	1
GH101	13	35	1	1	2
GH105	16	60	0	0	0
GH106	0	6	0	1	0
GH110	0	6	1	0	1
GH112	13	101	32	10	17
GH113	0	0	0	0	2
GH115	23	92	0	0	0
GH120	8	82	1	9	6
GH121	3	40	0	6	1
GH123	0	23	0	0	0
GH125	4	78	0	9	2
GH127	19	208	17	17	10
GH129	0	70	0	0	1
GH13	7	132	47	26	57
GH13_11	0	343	93	44	111
GH13_14	0	166	87	40	106
GH13_18	14	125	40	22	58
GH13_2	0	5	0	0	0
GH13_20	1	124	0	0	2
GH13_21	0	6	0	0	11
GH13_28	0	41	73	16	83
GH13_29	0	9	0	0	3
GH13_3	1	171	46	22	58
GH13_30	34	283	47	26	70
GH13_31	39	185	47	24	60
GH13_32	0	111	74	33	105
GH13_4	0	111	0	6	12
GH13_5	0	7	30	15	33
GH13_9	0	171	47	22	58
GH130	1	2	0	0	0
GH136	9	70	41	10	16
GH140	0	12	0	0	0
GH141	0	3	0	0	0
GH142	0	15	0	0	0
GH144	1	0	0	0	0
GH146	36	75	5	8	10
GH151	0	7	0	0	0
GH154	0	22	0	0	0
GH159	0	4	0	0	0
GH16	0	5	0	0	0
GH16_24	0	0	0	0	0
GH16_3	0	1	0	0	2
GH16_8	0	0	0	1	0
GH163	0	0	1	6	0
GH172	40	98	1	6	4
GH18	0	2	0	0	4
GH2	57	665	111	59	109
GH20	19	183	9	9	4
GH23	0	29	4	3	5
GH25	28	233	76	26	74
GH26	1	49	14	9	7
GH27	21	64	1	4	2
GH28	12	141	0	1	0
GH29	47	95	38	3	12
GH3	168	948	149	70	132
GH30	0	5	4	1	2
GH30_1	0	4	2	1	2
GH30_2	26	81	1	0	4
GH30_3	0	21	34	13	38
GH30_5	11	40	0	1	1
GH30_9	46	80	3	4	1
GH31	90	389	89	25	49
GH32	66	232	46	23	66
GH33	1	53	9	6	1
GH35	13	70	1	0	1
GH36	61	492	132	58	107
GH38	51	152	0	13	2
GH39	0	18	0	0	0
GH4	7	4	0	0	0
GH42	82	502	101	41	68
GH43_10	0	51	26	20	37
GH43_11	18	167	44	32	47
GH43_12	12	107	43	22	41
GH43_16	0	15	0	0	1
GH43_17	1	15	1	0	1
GH43_20	0	1	0	0	0
GH43_21	0	1	0	0	0
GH43_22	62	265	1	21	10
GH43_24	14	173	4	3	5
GH43_26	26	85	12	11	12
GH43_27	23	87	5	13	13
GH43_28	0	3	0	0	0
GH43_29	0	21	0	6	1
GH43_31	1	0	0	0	0
GH43_32	1	19	0	0	1
GH43_34	30	73	2	5	3
GH43_35	0	19	0	0	0
GH43_37	6	1	0	0	0
GH43_4	41	85	7	26	21
GH46	0	8	10	0	0
GH49	7	1	13	1	3
GH5	0	0	0	0	0
GH5_13	0	8	0	0	0
GH5_18	28	59	0	7	1
GH5_2	0	4	25	2	20
GH5_35	0	5	0	0	1
GH5_37	0	0	0	1	0
GH5_4	19	15	1	2	1
GH5_44	1	108	0	11	18
GH5_8	0	5	12	4	3
GH50	0	12	0	0	0
GH51	51	323	40	27	43
GH53	0	80	0	1	1
GH55	0	5	0	0	0
GH59	0	62	0	0	0
GH6	0	1	0	0	0
GH65	34	7	0	0	0
GH66	0	0	0	0	0
GH67	8	13	0	0	0
GH73	0	4	1	1	2
GH76	0	3	0	0	0
GH77	5	313	94	44	115
GH78	49	162	0	5	3
GH79	0	11	0	0	0
GH8	0	46	1	7	6
GH84	0	19	0	0	0
GH85	0	35	0	3	1
GH88	0	25	0	0	0
GH89	0	9	0	0	0
GH91	1	4	0	0	0
GH92	0	1	0	0	1
GH93	0	8	0	1	1
GH94	13	40	37	13	20
GH95	0	57	10	0	2
GH97	0	1	0	0	0
GT1	1	0	0	0	1
GT11	0	0	0	0	1
GT111	21	112	57	24	66
GT113	0	10	2	3	5
GT14	0	43	25	5	21
GT2	279	2035	376	174	506
GT20	35	0	0	0	1
GT26	0	2	0	0	0
GT27	0	2	0	0	0
GT28	35	171	47	22	53
GT32	3	59	39	12	27
GT35	5	178	47	22	53
GT39	32	39	47	16	47
GT4	120	792	201	88	228
GT5	1	165	16	10	11
GT51	70	342	94	44	106
GT8	18	72	0	6	9
GT81	3	8	7	2	1
GT83	10	27	0	1	2
GT92	0	0	2	1	0
