## Supplementary Table 9 for "Host-specific microbiome and genomic signatures in *Bifidobacterium* reveal co-evolutionary and functional adaptations across diverse animal hosts"

### Sheet: Supplementary_Table_9
Supplementary Table 9. Summary of analysis of abundance differences of Carbohydrate active enzyme (CAZyme) classes in bifidobacterial genomes grouped according to selected host order groups.
trait	comp	Estimate	Std..Error	t.value	Pr...t..	mean_abu1	mean_abu2	log_fold_diff	q	status
CBM13	mammals	-0.0867267	0.0862224	-1.00585	0.315223	0.257143	0.511706	0.184397	1	Primates
CBM13	within_mammals_diff	0.328797	0.0528406	6.22242	1.47914e-09	0.11811	0.802326	0.477438	5.38406e-07	Primates
CBM67	mammals	-0.619972	0.0822106	-7.54127	4.52014e-13	1.14286	0.518395	-0.344486	1.64533e-10	Hymenoptera
CBM67	within_mammals_diff	0.412094	0.050382	8.17939	6.18201e-15	0.0629921	0.854651	0.556609	2.25025e-12	Hymenoptera
CE1	mammals	-0.103183	0.0496453	-2.0784	0.0384428	1.11429	0.862876	-0.126595	1	other
CE1	within_mammals_diff	-0.0814645	0.0304247	-2.67758	0.00778526	0.92126	0.819767	-0.0542724	1	other
CE9	mammals	-0.158729	0.0708561	-2.24016	0.0257437	0.857143	1.02007	0.0840914	1	Primates
CE9	within_mammals_diff	0.325902	0.0434235	7.5052	5.72119e-13	0.677165	1.27326	0.304108	2.08251e-10	Primates
GH1	mammals	-0.346956	0.0780043	-4.44791	1.18559e-05	1.6	1.04013	-0.242496	0.00431554	Hymenoptera
GH1	within_mammals_diff	0.195454	0.0478043	4.08863	5.45231e-05	0.76378	1.24419	0.240884	0.0198464	Hymenoptera
GH13_30	mammals	0.144937	0.0483879	2.99531	0.00294845	0.971429	1.42475	0.20697	1	Primates
GH13_30	within_mammals_diff	0.194635	0.0296541	6.56352	2.03002e-10	1.12598	1.64535	0.218568	7.38926e-08	Primates
GH2	mammals	0.215098	0.080125	2.68453	0.0076288	1.62857	3.15719	0.458399	1	Primates
GH2	within_mammals_diff	0.38835	0.0491039	7.90875	3.92456e-14	2.19685	3.86628	0.420164	1.42854e-11	Primates
GH20	mammals	-0.258472	0.076245	-3.39002	0.000783356	0.542857	0.685619	0.0884967	0.285141	Primates
GH20	within_mammals_diff	0.490455	0.0467261	10.4964	1.93943e-22	0.173228	1.06395	0.564864	7.05951e-20	Primates
GH25	mammals	0.303182	0.0715627	4.2366	2.94538e-05	0.8	1.36789	0.274214	0.0107212	Mammals
GH25	within_mammals_diff	-0.00304877	0.0438565	-0.0695168	0.94462	1.38583	1.35465	-0.0131531	1	Mammals
GH29	mammals	-0.442	0.0781476	-5.65597	3.35374e-08	1.34286	0.494983	-0.449256	1.22076e-05	Hymenoptera
GH29	within_mammals_diff	0.0496359	0.0478921	1.03641	0.300766	0.417323	0.552326	0.0909844	1	Hymenoptera
GH3	mammals	-0.473961	0.0858861	-5.51848	6.91129e-08	4.8	4.34448	-0.0817934	2.51571e-05	Hymenoptera
GH3	within_mammals_diff	0.470488	0.0526345	8.93876	2.81831e-17	2.76378	5.51163	0.548166	1.02587e-14	Hymenoptera
GH30_2	mammals	-0.48762	0.0549334	-8.87657	4.43027e-17	0.742857	0.287625	-0.302726	1.61262e-14	Hymenoptera
GH30_2	within_mammals_diff	0.294117	0.0336654	8.73647	1.21894e-16	0.0393701	0.47093	0.34728	4.43693e-14	Hymenoptera
GH30_5	mammals	-0.206931	0.0496215	-4.17018	3.89174e-05	0.314286	0.140468	-0.141854	0.0141659	Hymenoptera
GH30_5	within_mammals_diff	0.131739	0.0304101	4.33207	1.96115e-05	0.015748	0.232558	0.193466	0.00713859	Hymenoptera
GH31	mammals	-0.484921	0.103871	-4.66848	4.41529e-06	2.57143	1.84615	-0.226997	0.00160716	Hymenoptera
GH31	within_mammals_diff	0.36945	0.0636565	5.80381	1.51783e-08	1.28346	2.26163	0.356533	5.52491e-06	Hymenoptera
GH32	mammals	-0.329702	0.0463549	-7.11257	7.07626e-12	1.88571	1.22742	-0.258926	2.57576e-09	Hymenoptera
GH32	within_mammals_diff	0.104644	0.0284082	3.68358	0.000268537	1.06299	1.34884	0.129763	0.0977475	Hymenoptera
GH36	mammals	0.191736	0.0702054	2.73107	0.00665123	1.74286	2.6388	0.282653	1	other
GH36	within_mammals_diff	0.0929035	0.0430248	2.1593	0.0315447	2.33858	2.86047	0.145241	1	other
GH42	mammals	-0.316864	0.0862723	-3.67284	0.000279616	2.34286	2.38127	0.0114258	0.10178	Primates
GH42	within_mammals_diff	0.450268	0.0528712	8.51632	5.86283e-16	1.65354	2.9186	0.38984	2.13407e-13	Primates
GH43_22	mammals	-0.848155	0.112146	-7.56294	3.92195e-13	1.77143	0.993311	-0.329566	1.42759e-10	Hymenoptera
GH43_22	within_mammals_diff	0.516879	0.0687279	7.52066	5.17191e-13	0.251969	1.5407	0.707722	1.88258e-10	Hymenoptera
GH43_26	mammals	-0.32615	0.0644548	-5.06013	6.96123e-07	0.742857	0.401338	-0.218098	0.000253389	Hymenoptera
GH43_26	within_mammals_diff	0.148766	0.0395006	3.76618	0.000196137	0.275591	0.494186	0.158172	0.0713938	Hymenoptera
GH43_34	mammals	-0.539548	0.058315	-9.2523	2.80232e-18	0.857143	0.277592	-0.374062	1.02004e-15	Hymenoptera
GH43_34	within_mammals_diff	0.221511	0.0357378	6.19822	1.69787e-09	0.0787402	0.424419	0.27797	6.18026e-07	Hymenoptera
GH51	mammals	-0.277987	0.088987	-3.12391	0.00194234	1.45714	1.44816	-0.00366229	0.70701	Primates
GH51	within_mammals_diff	0.332131	0.0545349	6.09025	3.12622e-09	0.866142	1.87791	0.43319	1.13794e-06	Primates
GH65	mammals	-0.673343	0.020165	-33.3916	5.26478e-108	0.971429	0.0234114	-0.655617	1.91638e-105	Hymenoptera
GH65	within_mammals_diff	0.0282095	0.012358	2.2827	0.0230819	0	0.0406977	0.0398913	1	Hymenoptera
GH78	mammals	-0.720869	0.0878448	-8.20616	5.13822e-15	1.4	0.568562	-0.42531	1.87031e-12	Hymenoptera
GH78	within_mammals_diff	0.437262	0.0538349	8.12227	9.16224e-15	0.0629921	0.94186	0.602559	3.33505e-12	Hymenoptera
GT2	mammals	0.0562816	0.0451949	1.24531	0.213899	7.97143	10.5251	0.250481	1	Primates
GT2	within_mammals_diff	0.290379	0.0276973	10.484	2.13967e-22	8.62205	11.9302	0.295511	7.78841e-20	Primates
GT20	mammals	-0.687689	0.00724463	-94.9239	3.77259e-242	1	0.00334448	-0.689808	1.37322e-239	Hymenoptera
GT20	within_mammals_diff	-0.00545785	0.00443981	-1.2293	0.219833	0.00787402	0	-0.00784318	1	Hymenoptera
GT28	mammals	-4.05801e-16	1.46891e-16	-2.76261	0.00605465	1	1	0	1	other
GT28	within_mammals_diff	-2.43423e-30	9.00207e-17	-2.70408e-14	1	1	1	0	1	other
GT39	mammals	-0.00608161	0.0481173	-0.126391	0.899499	0.914286	0.51505	-0.233896	1	Non_primates
GT39	within_mammals_diff	-0.470486	0.0294883	-15.955	6.59257e-43	0.905512	0.226744	-0.440387	2.39969e-40	Non_primates
GT4	mammals	0.152844	0.0702263	2.17645	0.0302283	3.42857	4.46154	0.209653	1	other
GT4	within_mammals_diff	0.0531277	0.0430376	1.23445	0.217911	4.23622	4.62791	0.0721377	1	other
GT51	mammals	3.27837e-15	0.00521589	6.28535e-13	1	2	2	0	1	other
GT51	within_mammals_diff	-0.000684785	0.00319651	-0.214229	0.8305	2	2	0	1	other
GT81	mammals	-0.0048341	0.0321867	-0.150189	0.880707	0.0857143	0.0602007	-0.0237799	1	other
GT81	within_mammals_diff	-0.0223391	0.0197253	-1.13251	0.258241	0.0787402	0.0465116	-0.0303315	1	other
CBM41	mammals	0.76185	0.0763095	9.98369	1.08433e-20	0	0.862876	0.622122	3.94697e-18	Mammals
CBM41	within_mammals_diff	-0.434663	0.0467656	-9.2945	2.04684e-18	1.30709	0.534884	-0.407531	7.45051e-16	Mammals
CBM48	mammals	1.0432	0.0387114	26.9481	1.80415e-85	0	1.83278	1.04126	6.56711e-83	Mammals
CBM48	within_mammals_diff	-0.0420782	0.0237239	-1.77366	0.0770382	1.89764	1.78488	-0.0396897	1	Mammals
CBM91	mammals	0.391934	0.0987678	3.96823	8.88187e-05	0.828571	1.53177	0.325385	0.03233	Mammals
CBM91	within_mammals_diff	-0.174158	0.060529	-2.87727	0.00427174	1.65354	1.44186	-0.0831356	1	Mammals
CE20	mammals	0.656331	0.0886057	7.40732	1.08036e-12	0.257143	1.21739	0.56749	3.93251e-10	Mammals
CE20	within_mammals_diff	-0.265948	0.0543012	-4.89763	1.51981e-06	1.48819	1.01744	-0.209725	0.00055321	Mammals
GH120	mammals	-0.0810963	0.0653747	-1.24048	0.215675	0.228571	0.327759	0.0776407	1	Primates
GH120	within_mammals_diff	0.223998	0.0400643	5.59096	4.72871e-08	0.125984	0.476744	0.271182	1.72125e-05	Primates
GH127	mammals	-0.124226	0.0744619	-1.66831	0.0961992	0.542857	0.842809	0.177655	1	Primates
GH127	within_mammals_diff	0.474586	0.0456333	10.4	4.16473e-22	0.346457	1.2093	0.4952	1.51596e-19	Primates
GH13	mammals	0.5573	0.0566175	9.84326	3.20624e-20	0.2	0.876254	0.446956	1.16707e-17	Mammals
GH13	within_mammals_diff	-0.192413	0.0346975	-5.54544	6.00408e-08	1.02362	0.767442	-0.135356	2.18548e-05	Mammals
GH13_11	mammals	1.07946	0.012191	88.5453	1.57838e-232	0	1.97659	1.09078	5.74531e-230	Mammals
GH13_11	within_mammals_diff	0.0161137	0.00747115	2.15679	0.0317418	1.95276	1.99419	0.0139335	1	Mammals
GH13_14	mammals	1.02704	0.0628994	16.3282	2.2364e-44	0	1.33445	0.847776	8.14049e-42	Mammals
GH13_14	within_mammals_diff	-0.43668	0.0385473	-11.3284	2.31602e-25	1.83465	0.965116	-0.366366	8.43032e-23	Mammals
GH13_18	mammals	0.385903	0.0514355	7.50265	5.81711e-13	0.4	0.819398	0.262033	2.11743e-10	Mammals
GH13_18	within_mammals_diff	-0.151202	0.0315218	-4.79673	2.44301e-06	0.944882	0.726744	-0.118964	0.000889255	Mammals
GH13_3	mammals	0.667885	0.0125087	53.3935	1.00695e-164	0.0285714	0.993311	0.661626	3.66531e-162	Mammals
GH13_3	within_mammals_diff	0.00142793	0.00766586	0.186271	0.852347	0.992126	0.994186	0.00103357	1	Mammals
GH13_31	mammals	-0.020322	0.0392884	-0.517252	0.605326	1.11429	1.05686	-0.0275383	1	other
GH13_31	within_mammals_diff	-0.00136049	0.0240775	-0.0565048	0.954974	1.0315	1.07558	0.0214688	1	other
GH13_32	mammals	0.951751	0.0707616	13.4501	3.35616e-33	0	1.08027	0.732497	1.22164e-30	Mammals
GH13_32	within_mammals_diff	-0.568066	0.0433656	-13.0995	7.11881e-32	1.66929	0.645349	-0.483861	2.59125e-29	Mammals
GH13_9	mammals	0.693147	0.00725215	95.5781	4.20721e-243	0	0.996656	0.691474	1.53143e-240	Mammals
GH13_9	within_mammals_diff	-0.00402993	0.00444442	-0.906739	0.365205	1	0.994186	-0.00291121	1	Mammals
GH172	mammals	-0.674595	0.0600463	-11.2346	5.00382e-25	1.14286	0.364548	-0.451316	1.82139e-22	Hymenoptera
GH172	within_mammals_diff	0.314825	0.0367989	8.55531	4.44717e-16	0.0866142	0.569767	0.367861	1.61877e-13	Hymenoptera
GH38	mammals	-0.718715	0.0862231	-8.33553	2.09058e-15	1.45714	0.558528	-0.455257	7.60972e-13	Hymenoptera
GH38	within_mammals_diff	0.410151	0.052841	7.76199	1.05119e-13	0.11811	0.883721	0.521609	3.82634e-11	Hymenoptera
GH43_10	mammals	0.453002	0.058474	7.74706	1.16121e-13	0	0.448161	0.370294	4.22679e-11	Mammals
GH43_10	within_mammals_diff	-0.247476	0.0358353	-6.90592	2.55995e-11	0.653543	0.296512	-0.243243	9.31823e-09	Mammals
GH43_11	mammals	0.315057	0.0837528	3.76175	0.0001995	0.514286	0.9699	0.263039	0.0726178	other
GH43_11	within_mammals_diff	-0.0887986	0.0513271	-1.73005	0.0845531	0.968504	0.97093	0.0012318	1	other
GH43_12	mammals	0.338617	0.0707369	4.78699	2.55648e-06	0.342857	0.712375	0.243082	0.000930559	Mammals
GH43_12	within_mammals_diff	-0.192279	0.0433505	-4.43545	1.25218e-05	0.834646	0.622093	-0.123134	0.00455792	Mammals
GH43_27	mammals	-0.293099	0.0706761	-4.14707	4.28427e-05	0.657143	0.394649	-0.172452	0.0155947	Hymenoptera
GH43_27	within_mammals_diff	0.152253	0.0433132	3.51515	0.000500721	0.244094	0.505814	0.190926	0.182262	Hymenoptera
GH5_44	mammals	0.124882	0.0708416	1.76284	0.0788506	0.0285714	0.458194	0.349028	1	Primates
GH5_44	within_mammals_diff	0.245386	0.0434146	5.65215	3.42233e-08	0.228346	0.627907	0.281626	1.24573e-05	Primates
GH77	mammals	0.996399	0.02969	33.5601	1.45336e-108	0.142857	1.89298	0.928755	5.29024e-106	Mammals
GH77	within_mammals_diff	-0.0746789	0.0181952	-4.10431	5.11226e-05	1.99213	1.81977	-0.0593298	0.0186086	Mammals
GH8	mammals	0.0718795	0.0533894	1.34633	0.179119	0	0.200669	0.182879	1	other
GH8	within_mammals_diff	0.0984439	0.0327192	3.00875	0.00282442	0.110236	0.267442	0.132428	1	other
GH94	mammals	0.124595	0.0609774	2.0433	0.0418145	0.371429	0.367893	-0.00258137	1	Non_primates
GH94	within_mammals_diff	-0.220853	0.0373694	-5.90998	8.50763e-09	0.551181	0.232558	-0.229925	3.09678e-06	Non_primates
GT111	mammals	0.389759	0.086961	4.482	1.02029e-05	0.6	0.899666	0.171674	0.00371387	Mammals
GT111	within_mammals_diff	-0.359155	0.0532933	-6.73921	7.08231e-11	1.20472	0.674419	-0.275137	2.57796e-08	Mammals
GT113	mammals	0.0545785	0.0313945	1.73847	0.0830572	0	0.0668896	0.0647475	1	other
GT113	within_mammals_diff	-0.0142793	0.0192398	-0.742172	0.45851	0.0787402	0.0581395	-0.0192816	1	other
GT35	mammals	0.594126	0.0221847	26.7809	7.41947e-85	0.142857	1.02341	0.571253	2.70069e-82	Mammals
GT35	within_mammals_diff	0.0131563	0.0135957	0.967685	0.333908	1	1.0407	0.0201446	1	Mammals
GT5	mammals	0.182136	0.0417711	4.36035	1.73612e-05	0.0285714	0.67893	0.489986	0.00631949	Mammals
GT5	within_mammals_diff	0.467027	0.025599	18.2439	5.89126e-52	0.291339	0.965116	0.419872	2.14442e-49	Mammals
GT8	mammals	-0.211959	0.0737435	-2.87427	0.00431155	0.514286	0.297659	-0.154382	1	other
GT8	within_mammals_diff	0.172478	0.045193	3.81647	0.000161544	0.11811	0.430233	0.246197	0.0588019	other
CBM23	mammals	0.298032	0.0728287	4.09224	5.37233e-05	0	0.351171	0.300971	0.0195553	Mammals
CBM23	within_mammals_diff	-0.179413	0.0446324	-4.01979	7.21744e-05	0.559055	0.197674	-0.263698	0.0262715	Mammals
GH26	mammals	0.141666	0.0595427	2.37923	0.0179151	0.0285714	0.264214	0.20628	1	other
GH26	within_mammals_diff	0.0192703	0.0364902	0.528095	0.597787	0.23622	0.284884	0.0386095	1	other
GH27	mammals	-0.377683	0.0548344	-6.88771	2.86337e-11	0.6	0.237458	-0.256944	1.04227e-08	Hymenoptera
GH27	within_mammals_diff	0.216365	0.0336048	6.43852	4.24121e-10	0.0551181	0.372093	0.262685	1.5438e-07	Hymenoptera
GH35	mammals	-0.205442	0.0601347	-3.41636	0.000713722	0.371429	0.240803	-0.100094	0.259795	Primates
GH35	within_mammals_diff	0.244721	0.036853	6.64046	1.28318e-10	0.015748	0.406977	0.325818	4.67077e-08	Primates
CBM26	mammals	0.185489	0.0688095	2.69569	0.00738329	0	0.26087	0.231802	1	other
CBM26	within_mammals_diff	-0.110283	0.0421693	-2.61525	0.00932437	0.417323	0.145349	-0.213061	1	other
CBM74	mammals	0.199675	0.0490412	4.07158	5.8466e-05	0	0.187291	0.171674	0.0212816	Mammals
CBM74	within_mammals_diff	-0.131167	0.0300545	-4.3643	1.70672e-05	0.307087	0.0988372	-0.173548	0.00621248	Mammals
GH13_28	mammals	0.721241	0.0785897	9.17729	4.88821e-18	0	0.712375	0.537881	1.77931e-15	Mammals
GH13_28	within_mammals_diff	-0.590979	0.048163	-12.2704	8.78683e-29	1.35433	0.238372	-0.642459	3.1984e-26	Mammals
GT83	mammals	-0.181668	0.0416766	-4.359	1.74623e-05	0.285714	0.100334	-0.1557	0.00635628	Hymenoptera
GT83	within_mammals_diff	0.0924344	0.0255411	3.61904	0.000341902	0.023622	0.156977	0.122463	0.124452	Hymenoptera
CBM25	mammals	0.941293	0.084854	11.0931	1.59078e-24	0	1.01672	0.701474	5.79045e-22	Mammals
CBM25	within_mammals_diff	-0.765029	0.052002	-14.7115	4.78087e-38	1.95276	0.325581	-0.800888	1.74024e-35	Mammals
CE2	mammals	0.460487	0.0604655	7.61569	2.77276e-13	0.0285714	0.521739	0.391683	1.00928e-10	Mammals
CE2	within_mammals_diff	-0.206256	0.0370557	-5.5661	5.38848e-08	0.692913	0.395349	-0.193306	1.96141e-05	Mammals
CBM32	mammals	0.00545785	0.0730034	0.0747616	0.94045	0	0.361204	0.30837	1	Primates
CBM32	within_mammals_diff	0.276691	0.0447395	6.18449	1.83569e-09	0.00787402	0.622093	0.475874	6.68193e-07	Primates
CE15	mammals	1.48756e-17	0.020088	7.40524e-16	1	0	0.0267559	0.0264042	1	other
CE15	within_mammals_diff	0.0322394	0.0123107	2.61881	0.00922968	0	0.0465116	0.0454624	1	other
CE4	mammals	0.829688	0.0779036	10.6502	5.69048e-23	0.2	1.23746	0.623019	2.07134e-20	Mammals
CE4	within_mammals_diff	-0.446124	0.0477425	-9.34437	1.41063e-18	1.70866	0.889535	-0.360124	5.1347e-16	Mammals
CE8	mammals	-0.113367	0.0443742	-2.55481	0.0110717	0.171429	0.120401	-0.044537	1	Primates
CE8	within_mammals_diff	0.127227	0.0271943	4.67843	4.21913e-06	0.00787402	0.203488	0.177381	0.00153576	Primates
GH101	mammals	-0.235623	0.0467316	-5.04206	7.6002e-07	0.371429	0.130435	-0.193251	0.000276647	Hymenoptera
GH101	within_mammals_diff	0.115871	0.028639	4.04591	6.4919e-05	0.0314961	0.203488	0.154214	0.0236305	Hymenoptera
GH112	mammals	0.0645586	0.0683853	0.944042	0.345837	0.371429	0.535117	0.112754	1	other
GH112	within_mammals_diff	0.0733012	0.0419093	1.74904	0.0812105	0.464567	0.587209	0.0804177	1	other
GH115	mammals	-0.422619	0.0649232	-6.50952	2.79435e-10	0.657143	0.307692	-0.236831	1.01714e-07	Hymenoptera
GH115	within_mammals_diff	0.323467	0.0397876	8.12985	8.69673e-15	0	0.534884	0.428455	3.16561e-12	Hymenoptera
GH123	mammals	-2.08259e-16	0.0324658	-6.41471e-15	1	0	0.0769231	0.074108	1	Primates
GH123	within_mammals_diff	0.0926883	0.0198964	4.65855	4.61989e-06	0	0.133721	0.125505	0.00168164	Primates
GH125	mammals	-0.0259761	0.0574434	-0.452203	0.651419	0.114286	0.297659	0.152348	1	Primates
GH125	within_mammals_diff	0.252731	0.0352037	7.1791	4.65124e-12	0.0866142	0.453488	0.2909	1.69305e-09	Primates
GH129	mammals	0.00545785	0.0474184	0.1151	0.908436	0	0.237458	0.213059	1	Primates
GH129	within_mammals_diff	0.276637	0.0290599	9.51953	3.78205e-19	0.00787402	0.406977	0.3336	1.37667e-16	Primates
GH13_20	mammals	-0.0088885	0.0445663	-0.199444	0.842038	0.0285714	0.421405	0.323475	1	Primates
GH13_20	within_mammals_diff	0.488795	0.0273121	17.8967	1.40044e-50	0.015748	0.72093	0.52724	5.09759e-48	Primates
GH13_4	mammals	0.0982413	0.0538497	1.82436	0.0689987	0	0.431438	0.35868	1	Primates
GH13_4	within_mammals_diff	0.34908	0.0330013	10.5778	1.01472e-22	0.141732	0.645349	0.365406	3.69357e-20	Primates
GH136	mammals	0.167051	0.074333	2.24734	0.0252767	0.257143	0.458194	0.148357	1	other
GH136	within_mammals_diff	-0.0993849	0.0455543	-2.18168	0.0298362	0.527559	0.406977	-0.0822278	1	other
GH146	mammals	-0.460763	0.0712613	-6.46583	3.61384e-10	1.02857	0.327759	-0.423839	1.31544e-07	Hymenoptera
GH146	within_mammals_diff	0.144935	0.0436718	3.31873	0.00100498	0.181102	0.436047	0.195446	0.365812	Hymenoptera
GH154	mammals	2.97512e-16	0.0338371	8.79249e-15	1	0	0.0735786	0.0709975	1	Primates
GH154	within_mammals_diff	0.0819681	0.0207368	3.95279	9.44751e-05	0	0.127907	0.120364	0.0343889	Primates
GH28	mammals	-0.191095	0.0881907	-2.16684	0.03096	0.342857	0.474916	0.0938018	1	Primates
GH28	within_mammals_diff	0.331859	0.0540469	6.1402	2.35933e-09	0.00787402	0.819767	0.590866	8.58798e-07	Primates
GH30_3	mammals	0.463917	0.0496222	9.349	1.36266e-18	0	0.354515	0.303443	4.96008e-16	Mammals
GH30_3	within_mammals_diff	-0.379289	0.0304105	-12.4723	1.575e-29	0.669291	0.122093	-0.397203	5.733e-27	Mammals
GH30_9	mammals	-0.682813	0.0726882	-9.39373	9.74828e-19	1.31429	0.294314	-0.58112	3.54838e-16	Hymenoptera
GH30_9	within_mammals_diff	0.227382	0.0445463	5.1044	5.60771e-07	0.0629921	0.465116	0.320847	0.000204121	Hymenoptera
GH33	mammals	0.0652562	0.0580048	1.12501	0.261398	0.0285714	0.230769	0.179468	1	other
GH33	within_mammals_diff	0.102752	0.0355477	2.89055	0.0040997	0.125984	0.30814	0.149948	1	other
GH39	mammals	-1.98342e-16	0.0307759	-6.44471e-15	1	0	0.0602007	0.0584582	1	other
GH39	within_mammals_diff	0.0675209	0.0188607	3.57998	0.000395059	0	0.104651	0.0995296	0.143802	other
GH43_24	mammals	-0.211765	0.0834563	-2.53743	0.0116253	0.4	0.618729	0.145169	1	Primates
GH43_24	within_mammals_diff	0.457403	0.0511454	8.94319	2.72873e-17	0.0944882	1.00581	0.605763	9.93259e-15	Primates
GH5_18	mammals	-0.510855	0.0535661	-9.53691	3.31645e-19	0.8	0.22408	-0.385597	1.20719e-16	Hymenoptera
GH5_18	within_mammals_diff	0.189085	0.0328275	5.75996	1.92332e-08	0.0629921	0.343023	0.233836	7.0009e-06	Hymenoptera
GH53	mammals	0.0109157	0.0610745	0.178728	0.858261	0	0.274247	0.242356	1	Primates
GH53	within_mammals_diff	0.25955	0.037429	6.93446	2.14679e-11	0.015748	0.465116	0.366309	7.81433e-09	Primates
GH59	mammals	6.74361e-16	0.0519602	1.29784e-14	1	0	0.207358	0.188434	1	Primates
GH59	within_mammals_diff	0.22401	0.0318434	7.03474	1.15208e-11	0	0.360465	0.307827	4.19358e-09	Primates
GH76	mammals	7.43781e-17	0.0124874	5.95624e-15	1	0	0.0100334	0.00998344	1	other
GH76	within_mammals_diff	0.0120898	0.00765281	1.57978	0.115112	0	0.0174419	0.0172915	1	other
GH84	mammals	2.28093e-16	0.0338561	6.73712e-15	1	0	0.0635452	0.0616078	1	other
GH84	within_mammals_diff	0.063188	0.0207484	3.04544	0.00250991	0	0.110465	0.104779	0.913609	other
GH85	mammals	0.0218314	0.0409844	0.532677	0.594615	0	0.130435	0.122602	1	Primates
GH85	within_mammals_diff	0.119216	0.0251169	4.74645	3.08581e-06	0.0314961	0.203488	0.154214	0.00112324	Primates
GH95	mammals	0.0654942	0.0525466	1.2464	0.213498	0	0.230769	0.207639	1	Primates
GH95	within_mammals_diff	0.156836	0.0322027	4.87029	1.72979e-06	0.0944882	0.331395	0.195941	0.000629644	Primates
CBM22	mammals	0.00865049	0.039269	0.220288	0.825783	0	0.083612	0.0802999	1	other
CBM22	within_mammals_diff	0.0656395	0.0240657	2.72752	0.00672163	0.015748	0.133721	0.10988	1	other
CBM6	mammals	0.0109157	0.0287829	0.379243	0.704751	0	0.0568562	0.0552986	1	other
CBM6	within_mammals_diff	0.0495332	0.0176393	2.80811	0.00527902	0.015748	0.0872093	0.0679888	1	other
CBM61	mammals	0.0109157	0.0509053	0.214432	0.830343	0	0.167224	0.154628	1	Primates
CBM61	within_mammals_diff	0.144725	0.0311969	4.63908	5.04793e-06	0.015748	0.27907	0.230508	0.00183745	Primates
GH121	mammals	-0.0212077	0.0487593	-0.434946	0.663885	0.0857143	0.157191	0.0637571	1	other
GH121	within_mammals_diff	0.111284	0.0298817	3.72415	0.000230298	0.0551181	0.232558	0.155439	0.0838286	other
GH43_16	mammals	0.00545785	0.0278712	0.195824	0.844868	0	0.0535117	0.0521291	1	other
GH43_16	within_mammals_diff	0.054991	0.0170806	3.2195	0.00141139	0.00787402	0.0872093	0.075771	0.513746	other
GH43_29	mammals	0.038205	0.0364031	1.0495	0.294715	0	0.0936455	0.0895166	1	other
GH43_29	within_mammals_diff	0.0464235	0.0223093	2.0809	0.0382117	0.0551181	0.122093	0.061543	1	other
GH43_4	mammals	-0.423374	0.0891753	-4.74766	3.06858e-06	1.17143	0.464883	-0.39361	0.00111696	Hymenoptera
GH43_4	within_mammals_diff	0.0574374	0.0546503	1.051	0.294026	0.425197	0.494186	0.0472717	1	Hymenoptera
CE12	mammals	-1.48756e-16	0.0419482	-3.54619e-15	1	0	0.103679	0.0986491	1	Primates
CE12	within_mammals_diff	0.103487	0.0257076	4.02556	7.05088e-05	0	0.180233	0.165712	0.0256652	Primates
GH105	mammals	-0.316867	0.0599301	-5.28728	2.25975e-07	0.457143	0.200669	-0.193599	8.22549e-05	Hymenoptera
GH105	within_mammals_diff	0.193133	0.0367276	5.25853	2.61115e-07	0	0.348837	0.299243	9.5046e-05	Hymenoptera
GH106	mammals	0.00545785	0.0189425	0.288127	0.77343	0	0.0234114	0.0231415	1	other
GH106	within_mammals_diff	0.0187217	0.0116088	1.61272	0.107758	0.00787402	0.0348837	0.0264459	1	other
GH159	mammals	-6.32214e-17	0.0143765	-4.39755e-15	1	0	0.0133779	0.0132892	1	other
GH159	within_mammals_diff	0.0161197	0.00881052	1.8296	0.0682095	0	0.0232558	0.0229895	1	other
GH43_17	mammals	-0.0088885	0.030178	-0.294536	0.768533	0.0285714	0.0568562	0.0271278	1	other
GH43_17	within_mammals_diff	0.0478606	0.0184943	2.58786	0.0100831	0.015748	0.0872093	0.0679888	1	other
GH46	mammals	0.0545785	0.0298477	1.82857	0.0683641	0	0.0602007	0.0584582	1	other
GH46	within_mammals_diff	-0.0223391	0.0182919	-1.22126	0.222858	0.0787402	0.0465116	-0.0303315	1	other
GH5_13	mammals	5.70232e-17	0.020088	2.83868e-15	1	0	0.0267559	0.0264042	1	other
GH5_13	within_mammals_diff	0.0322394	0.0123107	2.61881	0.00922968	0	0.0465116	0.0454624	1	other
GH50	mammals	3.57015e-16	0.0243007	1.46915e-14	1	0	0.0401338	0.0393493	1	other
GH50	within_mammals_diff	0.0483591	0.0148925	3.24721	0.00128475	0	0.0697674	0.0674413	0.46765	other
GH67	mammals	-0.158434	0.0329075	-4.81452	2.2482e-06	0.228571	0.0434783	-0.163292	0.000818344	Hymenoptera
GH67	within_mammals_diff	0.045014	0.0201671	2.23205	0.0262802	0	0.0755814	0.0728613	1	Hymenoptera
GT14	mammals	0.281133	0.0622436	4.51666	8.75038e-06	0	0.327759	0.283493	0.00318514	Mammals
GT14	within_mammals_diff	-0.113851	0.0381454	-2.98467	0.00305012	0.425197	0.255814	-0.126526	1	Mammals
GT32	mammals	0.330056	0.0708604	4.65784	4.63493e-06	0.0857143	0.464883	0.299537	0.00168711	Mammals
GT32	within_mammals_diff	-0.160139	0.0434262	-3.6876	0.000264493	0.629921	0.343023	-0.193608	0.0962753	Mammals
CE5	mammals	0.502122	0.0468385	10.7203	3.24511e-23	0	0.367893	0.313272	1.18122e-20	Mammals
CE5	within_mammals_diff	-0.429584	0.0287046	-14.9657	4.91511e-39	0.724409	0.104651	-0.445355	1.7891e-36	Mammals
GH13_5	mammals	0.425712	0.0441279	9.64723	1.43638e-19	0	0.284281	0.250199	5.22842e-17	Mammals
GH13_5	within_mammals_diff	-0.397503	0.0270434	-14.6987	5.36165e-38	0.614173	0.0406977	-0.438932	1.95164e-35	Mammals
GH30_1	mammals	0.0272893	0.0214657	1.2713	0.204516	0	0.0301003	0.0296562	1	other
GH30_1	within_mammals_diff	-0.0111696	0.0131551	-0.849069	0.396457	0.0393701	0.0232558	-0.0156253	1	other
GH49	mammals	-0.045846	0.0335825	-1.36518	0.173125	0.2	0.0602007	-0.123863	1	Non_primates
GH49	within_mammals_diff	-0.0887536	0.0205807	-4.31246	2.13323e-05	0.133858	0.00581395	-0.119829	0.00776495	Non_primates
GH5_2	mammals	0.242928	0.0453698	5.35439	1.60877e-07	0	0.170569	0.15749	5.85591e-05	Mammals
GH5_2	within_mammals_diff	-0.228481	0.0278045	-8.21739	4.75389e-15	0.370079	0.0232558	-0.291879	1.73042e-12	Mammals
GH5_8	mammals	0.103699	0.0333402	3.11034	0.00203118	0	0.0802676	0.0772087	0.739348	Non_primates
GH5_8	within_mammals_diff	-0.0835496	0.0204322	-4.0891	5.44183e-05	0.149606	0.0290698	-0.110764	0.0198083	Non_primates
GH30	mammals	0.038205	0.0246316	1.55106	0.121844	0	0.0401338	0.0393493	1	other
GH30	within_mammals_diff	-0.0180553	0.0150953	-1.19609	0.232516	0.0551181	0.0290698	-0.0249975	1	other
GT92	mammals	0.0163736	0.0124481	1.31535	0.189304	0	0.0100334	0.00998344	1	other
GT92	within_mammals_diff	-0.0163736	0.0076287	-2.14631	0.0325748	0.023622	0	-0.0233474	1	other
GH23	mammals	0.0654942	0.0430152	1.52258	0.128818	0	0.137124	0.128502	1	other
GH23	within_mammals_diff	0.0513736	0.0263615	1.94881	0.0521623	0.0944882	0.168605	0.0655236	1	other
CBM9	mammals	0.00545785	0.0244373	0.223341	0.823408	0	0.0401338	0.0393493	1	other
CBM9	within_mammals_diff	0.0388713	0.0149762	2.59554	0.00986488	0.00787402	0.0639535	0.0541485	1	other
GH10	mammals	0.00545785	0.0244373	0.223341	0.823408	0	0.0401338	0.0393493	1	other
GH10	within_mammals_diff	0.0388713	0.0149762	2.59554	0.00986488	0.00787402	0.0639535	0.0541485	1	other
CBM50	mammals	0.0477172	0.0298686	1.59757	0.111093	0.0571429	0.0568562	-0.000271211	1	Non_primates
CBM50	within_mammals_diff	-0.0832957	0.0183047	-4.5505	7.52462e-06	0.125984	0.00581395	-0.11286	0.00273896	Non_primates
GH43_37	mammals	-0.118825	0.0177648	-6.6888	9.60043e-11	0.171429	0.00334448	-0.154885	3.49456e-08	Hymenoptera
GH43_37	within_mammals_diff	0.00402993	0.010887	0.370159	0.711501	0	0.00581395	0.00579712	1	Hymenoptera
CBM2	mammals	0.0654942	0.0376832	1.73802	0.0831369	0	0.0702341	0.0678774	1	other
CBM2	within_mammals_diff	-0.0574344	0.0230938	-2.487	0.0133746	0.141732	0.0174419	-0.115255	1	other
GH113	mammals	0.0109157	0.0102047	1.06967	0.285547	0	0.00668896	0.00666669	1	other
GH113	within_mammals_diff	-0.0109157	0.00625387	-1.74543	0.0818378	0.015748	0	-0.0156253	1	other
GH13_21	mammals	0.0600364	0.0289456	2.07411	0.0388417	0	0.0568562	0.0552986	1	other
GH13_21	within_mammals_diff	-0.0358568	0.017739	-2.02135	0.0440481	0.0866142	0.0348837	-0.0487775	1	other
GH4	mammals	-0.138629	0.0224261	-6.1816	1.86609e-09	0.2	0.0133779	-0.169032	6.79256e-07	Hymenoptera
GH4	within_mammals_diff	0.0161197	0.0137437	1.17288	0.241686	0	0.0232558	0.0229895	1	Hymenoptera
CBM46	mammals	-0.102452	0.0249927	-4.09927	5.21938e-05	0.171429	0.0234114	-0.135082	0.0189985	Hymenoptera
CBM46	within_mammals_diff	-0.000253854	0.0153165	-0.0165738	0.986787	0.023622	0.0232558	-0.000357846	1	Hymenoptera
GH5_4	mammals	-0.296912	0.0430735	-6.89316	2.76907e-11	0.542857	0.0635452	-0.372028	1.00794e-08	Hymenoptera
GH5_4	within_mammals_diff	0.0319272	0.0263972	1.20949	0.227337	0.0314961	0.0872093	0.0526039	1	Hymenoptera
GH91	mammals	-0.0198042	0.0160647	-1.23278	0.218533	0.0285714	0.0133779	-0.0148816	1	other
GH91	within_mammals_diff	0.0161197	0.0098451	1.63733	0.102511	0	0.0232558	0.0229895	1	other
GH144	mammals	-0.0198042	0.00716867	-2.76261	0.00605465	0.0285714	0	-0.0281709	1	other
GH144	within_mammals_diff	-7.50934e-18	0.00439325	-1.70929e-15	1	0	0	0	1	other
GH43_32	mammals	-0.0143464	0.0315906	-0.454133	0.650031	0.0285714	0.0668896	0.0365767	1	other
GH43_32	within_mammals_diff	0.0711107	0.01936	3.67307	0.000279377	0.00787402	0.110465	0.0969358	0.101693	other
GT1	mammals	-0.0143464	0.0101919	-1.40762	0.160181	0.0285714	0.00334448	-0.024832	1	other
GT1	within_mammals_diff	-0.00545785	0.00624601	-0.873815	0.382853	0.00787402	0	-0.00784318	1	other
GH88	mammals	-9.91708e-18	0.0364587	-2.72008e-16	1	0	0.083612	0.0802999	1	Primates
GH88	within_mammals_diff	0.0907127	0.0223434	4.05993	6.13148e-05	0	0.145349	0.135709	0.0223186	Primates
PL27	mammals	0.00545785	0.0428656	0.127325	0.898761	0	0.130435	0.122602	1	Primates
PL27	within_mammals_diff	0.137644	0.0262698	5.23963	2.87052e-07	0.00787402	0.22093	0.19177	0.000104487	Primates
PL33_1	mammals	-2.97512e-17	0.0160255	-1.85649e-15	1	0	0.0167224	0.0165841	1	other
PL33_1	within_mammals_diff	0.0201496	0.0098211	2.05167	0.0409884	0	0.0290698	0.0286553	1	other
CBM51	mammals	1.33881e-16	0.0175024	7.64925e-15	1	0	0.0200669	0.0198682	1	other
CBM51	within_mammals_diff	0.0241796	0.0107262	2.25425	0.024834	0	0.0348837	0.0342891	1	other
GH110	mammals	0.0109157	0.0202601	0.538778	0.590402	0	0.0267559	0.0264042	1	other
GH110	within_mammals_diff	0.0132638	0.0124162	1.06827	0.286178	0.015748	0.0348837	0.0186638	1	other
GH89	mammals	-1.16526e-16	0.0212414	-5.48577e-15	1	0	0.0301003	0.0296562	1	other
GH89	within_mammals_diff	0.0362693	0.0130176	2.78617	0.00564098	0	0.0523256	0.0510026	1	other
GH43_31	mammals	-0.0198042	0.00716867	-2.76261	0.00605465	0.0285714	0	-0.0281709	1	other
GH43_31	within_mammals_diff	-5.55589e-18	0.00439325	-1.26464e-15	1	0	0	0	1	other
GH140	mammals	-3.47098e-17	0.0249124	-1.39327e-15	1	0	0.0401338	0.0393493	1	other
GH140	within_mammals_diff	0.0466865	0.0152673	3.05793	0.00241035	0	0.0697674	0.0674413	0.877367	other
CE19	mammals	2.7272e-17	0.020088	1.35763e-15	1	0	0.0267559	0.0264042	1	other
CE19	within_mammals_diff	0.0322394	0.0123107	2.61881	0.00922968	0	0.0465116	0.0454624	1	other
GH79	mammals	5.95025e-17	0.0233388	2.54951e-15	1	0	0.0367893	0.0361287	1	other
GH79	within_mammals_diff	0.0443292	0.014303	3.0993	0.00210613	0	0.0639535	0.0619917	0.766631	other
PL26	mammals	-8.42952e-17	0.0260832	-3.23178e-15	1	0	0.0468227	0.0457596	1	other
PL26	within_mammals_diff	0.056419	0.0159849	3.52952	0.000475236	0	0.0813953	0.0782522	0.172986	other
GH43_35	mammals	-2.57844e-16	0.0319615	-8.06734e-15	1	0	0.0635452	0.0616078	1	other
GH43_35	within_mammals_diff	0.0691935	0.0195873	3.53257	0.000469987	0	0.110465	0.104779	0.171075	other
GH73	mammals	0.0218314	0.0202885	1.07605	0.28269	0	0.0267559	0.0264042	1	other
GH73	within_mammals_diff	-0.00571171	0.0124336	-0.459375	0.646266	0.0314961	0.0232558	-0.00802072	1	other
GH13_29	mammals	0.0163736	0.0246202	0.665046	0.506484	0	0.0401338	0.0393493	1	other
GH13_29	within_mammals_diff	0.0198958	0.0150883	1.31863	0.188206	0.023622	0.0523256	0.0276552	1	other
GH16	mammals	-1.73549e-17	0.0160255	-1.08295e-15	1	0	0.0167224	0.0165841	1	other
GH16	within_mammals_diff	0.0201496	0.0098211	2.05167	0.0409884	0	0.0290698	0.0286553	1	other
GH142	mammals	0	0.0269131	0	1	0	0.0501672	0.0489494	1	other
GH142	within_mammals_diff	0.0604489	0.0164935	3.66502	0.000287957	0	0.0872093	0.0836141	0.104816	other
GH16_8	mammals	0.00545785	0.00724463	0.753365	0.451766	0	0.00334448	0.0033389	1	other
GH16_8	within_mammals_diff	-0.00545785	0.00443981	-1.2293	0.219833	0.00787402	0	-0.00784318	1	other
GH5_37	mammals	0.00545785	0.00724463	0.753365	0.451766	0	0.00334448	0.0033389	1	other
GH5_37	within_mammals_diff	-0.00545785	0.00443981	-1.2293	0.219833	0.00787402	0	-0.00784318	1	other
GH5_35	mammals	0.00545785	0.017587	0.310335	0.756502	0	0.0200669	0.0198682	1	other
GH5_35	within_mammals_diff	0.0146918	0.010778	1.36312	0.17377	0.00787402	0.0290698	0.0208121	1	other
GH151	mammals	-2.23134e-17	0.0188478	-1.18388e-15	1	0	0.0234114	0.0231415	1	other
GH151	within_mammals_diff	0.0282095	0.0115507	2.44223	0.0151194	0	0.0406977	0.0398913	1	other
GT27	mammals	-1.3636e-17	0.0102261	-1.33345e-15	1	0	0.00668896	0.00666669	1	other
GT27	within_mammals_diff	0.00805985	0.00626695	1.28609	0.199311	0	0.0116279	0.0115608	1	other
CBM35	mammals	0.0109157	0.0251393	0.434209	0.66442	0	0.0401338	0.0393493	1	other
CBM35	within_mammals_diff	0.027711	0.0154064	1.79867	0.0729821	0.015748	0.0581395	0.0408869	1	other
GH130	mammals	-0.0198042	0.0124885	-1.5858	0.11374	0.0285714	0.00668896	-0.0215042	1	other
GH130	within_mammals_diff	0.00805985	0.00765345	1.0531	0.293063	0	0.0116279	0.0115608	1	other
GH93	mammals	0.0109157	0.0225314	0.484467	0.628375	0	0.0334448	0.0328977	1	other
GH93	within_mammals_diff	0.0213237	0.0138081	1.54428	0.123475	0.015748	0.0465116	0.0298371	1	other
GH43_28	mammals	7.56177e-17	0.0124874	6.05551e-15	1	0	0.0100334	0.00998344	1	other
GH43_28	within_mammals_diff	0.0120898	0.00765281	1.57978	0.115112	0	0.0174419	0.0172915	1	other
GH163	mammals	0.038205	0.0187056	2.04244	0.0419001	0	0.0234114	0.0231415	1	other
GH163	within_mammals_diff	-0.038205	0.0114635	-3.33274	0.000957292	0.0551181	0	-0.0536527	0.348454	other
CBM16	mammals	-1.30162e-17	0.00725215	-1.7948e-15	1	0	0.00334448	0.0033389	1	other
CBM16	within_mammals_diff	0.00402993	0.00444442	0.906739	0.365205	0	0.00581395	0.00579712	1	other
GH92	mammals	0.00545785	0.0102508	0.532433	0.594783	0	0.00668896	0.00666669	1	other
GH92	within_mammals_diff	-0.00142793	0.0062821	-0.227301	0.82033	0.00787402	0.00581395	-0.00204606	1	other
GH141	mammals	4.95854e-17	0.0124874	3.97083e-15	1	0	0.0100334	0.00998344	1	other
GH141	within_mammals_diff	0.0120898	0.00765281	1.57978	0.115112	0	0.0174419	0.0172915	1	other
GH16_3	mammals	0.0109157	0.0125192	0.871918	0.383885	0	0.0100334	0.00998344	1	other
GH16_3	within_mammals_diff	-0.00688578	0.00767227	-0.897489	0.370111	0.015748	0.00581395	-0.0098282	1	other
CBM20	mammals	0	0.0160255	0	1	0	0.0167224	0.0165841	1	other
CBM20	within_mammals_diff	0.0201496	0.0098211	2.05167	0.0409884	0	0.0290698	0.0286553	1	other
GH13_2	mammals	0	0.0160255	0	1	0	0.0167224	0.0165841	1	other
GH13_2	within_mammals_diff	0.0201496	0.0098211	2.05167	0.0409884	0	0.0290698	0.0286553	1	other
GH6	mammals	-8.98735e-18	0.00725215	-1.23927e-15	1	0	0.00334448	0.0033389	1	other
GH6	within_mammals_diff	0.00402993	0.00444442	0.906739	0.365205	0	0.00581395	0.00579712	1	other
GT11	mammals	0.00545785	0.00724463	0.753365	0.451766	0	0.00334448	0.0033389	1	other
GT11	within_mammals_diff	-0.00545785	0.00443981	-1.2293	0.219833	0.00787402	0	-0.00784318	1	other
CBM66	mammals	0.00545785	0.00724463	0.753365	0.451766	0	0.00334448	0.0033389	1	other
CBM66	within_mammals_diff	-0.00545785	0.00443981	-1.2293	0.219833	0.00787402	0	-0.00784318	1	other
PL11_1	mammals	3.96683e-17	0.0175024	2.26645e-15	1	0	0.0200669	0.0198682	1	other
PL11_1	within_mammals_diff	0.0241796	0.0107262	2.25425	0.024834	0	0.0348837	0.0342891	1	other
PL11_2	mammals	1.98342e-17	0.0124874	1.58833e-15	1	0	0.0100334	0.00998344	1	other
PL11_2	within_mammals_diff	0.0120898	0.00765281	1.57978	0.115112	0	0.0174419	0.0172915	1	other
GH43_21	mammals	-4.02881e-18	0.00725215	-5.55534e-16	1	0	0.00334448	0.0033389	1	other
GH43_21	within_mammals_diff	0.00402993	0.00444442	0.906739	0.365205	0	0.00581395	0.00579712	1	other
GT26	mammals	8.67745e-18	0.0102261	8.48562e-16	1	0	0.00668896	0.00666669	1	other
GT26	within_mammals_diff	0.00805985	0.00626695	1.28609	0.199311	0	0.0116279	0.0115608	1	other
GH18	mammals	0.0218314	0.017593	1.24092	0.215515	0	0.0200669	0.0198682	1	other
GH18	within_mammals_diff	-0.0137716	0.0107817	-1.27731	0.202388	0.0314961	0.0116279	-0.0194494	1	other
GH55	mammals	4.95854e-18	0.0160255	3.09415e-16	1	0	0.0167224	0.0165841	1	other
GH55	within_mammals_diff	0.0201496	0.0098211	2.05167	0.0409884	0	0.0290698	0.0286553	1	other
CBM71	mammals	4.95854e-18	0.0102261	4.84893e-16	1	0	0.00668896	0.00666669	1	other
CBM71	within_mammals_diff	0.00805985	0.00626695	1.28609	0.199311	0	0.0116279	0.0115608	1	other
GH97	mammals	6.19818e-19	0.00725215	8.54667e-17	1	0	0.00334448	0.0033389	1	other
GH97	within_mammals_diff	0.00402993	0.00444442	0.906739	0.365205	0	0.00581395	0.00579712	1	other
GH43_20	mammals	6.50808e-18	0.00725215	8.974e-16	1	0	0.00334448	0.0033389	1	other
GH43_20	within_mammals_diff	0.00402993	0.00444442	0.906739	0.365205	0	0.00581395	0.00579712	1	other
